# The *Caenorhabditis elegans* pangenome elucidates hyper-divergent region gene content to reveal extensive gene copy-number variation and a novel anthelmintic resistance locus

**DOI:** 10.64898/2026.11.17.767430

**Authors:** Lance M. O’Connor, Nicolas D. Moya, Robyn E. Tanny, Amanda O. Shaver, Ayeh Khorshidian, Ryan Pellow, Ofer Rog, Stefan Zdraljevic, Leonid Kruglyak, Erik C. Andersen

## Abstract

*Caenorhabditis elegans* has been a keystone model in biological research since the early 1970s, and it was the first metazoan to have its genome sequenced and assembled in 1998. Over the last few decades, the genetic and genomic resources developed for *C. elegans* made it one of the most powerful models for understanding metazoan biology. Recently, the *C. elegans* community has collected over 2,000 globally distributed wild strains, which after whole-genome sequencing, were found to contain punctuated regions of extreme genetic variation, called hyper-divergent regions (HDRs). HDRs have been described in organisms across the tree of life, including plants and humans, and genes in HDRs appear to be involved in adaptation, such as environmental response genes, parasitism genes, or immunity genes. However, the extreme genetic divergence at these loci complicates short-read alignments, and the genomic content of these regions in non-reference strains is largely uncharacterized. To define the gene content in HDRs, we *de novo* assembled and annotated genomes of 140 genetically diverse strains. These data enabled the construction of the first gene-based pangenome for the species. Among these strains, we characterized the landscape of structural variation and developed novel methods to quantify gene content diversity. We found that both variable copy-number and stable-copy environmental response genes were enriched in HDRs. These results further suggest that these regions have an important evolutionary role in adaptation to heterogeneous environments. We leveraged this pangenome to elucidate gene content in previously identified quantitative trait loci associated with adaptive traits. In one HDR, we found large deletions, spanning multiple genes, that are correlated with resistance to the anthelmintic drug abamectin. The *C. elegans* pangenome provides novel insights into genome and gene family evolution in a genetically diverse animal species, and empowers deeper investigations of genotype-phenotype relationships underlying adaptive traits, particularly in the context of structural and gene copy-number variation.
