## Supplementary Table 1 for "The *Caenorhabditis elegans* pangenome elucidates hyper-divergent region gene content to reveal extensive gene copy-number variation and a novel anthelmintic resistance locus"

Strain	Number of contigs	Genome size	Largest contig	Contig L50	Contig N50	Contig N50 (Mb)	Contig L90	Contig N90	Contig N90 (Mb)	Number of contigs > 50 kb	Percent of genome in contigs > 50 kb	HiFi read yield	Mean read length	Coverage	BUSCO completeness (genome)	BUSCO completeness (protein)	Notes
AB1	39	106,080,929	18,506,170	4	9,418,517	9.419	13	2,726,226	2.726	23	99.453	338,729	14,882.70	49.424	99.9	99.3	single_library
CB4852	68	106,843,483	17,348,974	6	5,799,364	5.799	17	2,425,638	2.426	29	98.813	627,244	13,062.00	80.324	99.9	99.1	single_library
CB4856	60	106,352,674	15,709,459	6	6,238,429	6.238	21	1,414,688	1.415	34	99.266	484,929	11,236.00	53.418	99.9	99.2	single_library
CX11254	34	105,939,242	17,684,097	4	13,427,806	13.428	9	4,580,904	4.581	17	99.526	382,718	13,487.70	50.608	99.9	99.2	single_library
CX11264	35	105,945,675	17,765,625	4	9,814,762	9.815	13	2,623,815	2.624	22	99.564	231,924	13,065.80	29.709	99.9	99.2	merged_library
CX11314	60	105,714,731	11,011,744	8	4,328,144	4.328	24	1,253,631	1.254	39	99.382	355,574	12,445.40	43.385	99.9	99.2	single_library
DL238	32	106,498,331	14,508,067	5	9,107,972	9.108	14	2,187,009	2.187	23	99.722	357,679	13,840.10	48.532	99.9	99.1	single_library
ECA1185	64	106,545,511	14,320,500	8	4,298,706	4.299	24	1,806,319	1.806	40	99.341	403,919	11,339.30	44.904	99.9	99.2	single_library
ECA1186	42	107,874,960	17,347,488	4	15,577,260	15.577	9	4,436,347	4.436	21	99.295	306,682	17,231.90	51.811	99.9	99.1	single_library
ECA1187	57	106,005,354	10,139,737	9	3,764,809	3.765	27	1,286,815	1.287	46	99.764	477,778	12,157.20	56.946	99.9	99.2	single_library
ECA1195	56	106,789,338	11,982,110	8	4,893,392	4.893	22	1,343,702	1.344	39	99.495	546,301	12,322.80	66.000	99.9	99.3	single_library
ECA1202	74	106,202,250	12,365,568	9	3,395,709	3.396	31	1,025,627	1.026	47	99.323	441,851	10,842.90	46.970	99.9	99.1	single_library
ECA1208	47	106,918,336	9,283,441	9	4,466,925	4.467	25	1,333,888	1.334	42	99.881	371,010	12,377.60	45.022	99.9	99.2	single_library
ECA1228	18	106,729,008	21,116,838	3	15,897,197	15.897	8	4,513,753	4.514	15	99.921	336,357	16,340.80	53.886	99.9	99.1	single_library
ECA1237	69	105,833,898	8,720,449	11	3,651,164	3.651	30	1,060,138	1.060	51	99.540	398,229	11,909.00	46.495	99.9	99	single_library
ECA1243	69	107,151,310	19,168,400	4	13,667,101	13.667	8	4,464,095	4.464	20	98.539	388,949	13,437.30	51.239	99.9	99.1	single_library
ECA1255	63	107,001,521	7,838,627	9	5,035,400	5.035	21	2,345,644	2.346	38	99.253	510,899	12,034.60	60.279	99.9	99.1	single_library
ECA1260	56	105,908,254	10,425,533	10	3,722,640	3.723	27	1,364,071	1.364	39	99.528	384,928	10,923.50	41.223	99.9	99.2	single_library
ECA1286	26	106,643,402	18,929,544	4	12,276,972	12.277	12	3,566,918	3.567	16	99.634	227,191	15,987.50	35.610	99.9	99.1	merged_library
ECA1287	30	106,510,338	16,023,971	4	9,706,634	9.707	11	3,995,051	3.995	19	99.645	262,181	16,984.60	43.657	99.9	99.1	single_library
ECA1409	50	107,380,318	17,608,189	4	9,756,081	9.756	12	3,366,391	3.366	19	99.029	452,986	14,403.00	63.964	99.9	99.1	single_library
ECA1413	47	107,438,253	18,305,617	4	13,545,657	13.546	8	3,817,150	3.817	14	98.956	640,798	11,785.90	74.043	99.9	99.1	single_library
ECA1493	15	109,249,709	19,159,050	4	14,992,577	14.993	9	3,886,361	3.886	14	99.958	267,838	16,599.10	43.587	99.9	99.1	merged_library
ECA1693	25	107,705,980	17,833,963	4	11,192,907	11.193	9	4,657,139	4.657	18	99.748	319,064	15,029.60	47.014	99.9	99	merged_library
ECA1725	31	108,554,557	18,632,269	4	13,281,004	13.281	10	3,594,012	3.594	16	99.515	479,277	12,184.60	57.253	99.9	99.1	single_library
ECA1751	25	106,095,942	14,505,989	5	5,953,272	5.953	15	3,361,098	3.361	20	99.859	464,885	12,577.70	57.325	99.9	99	single_library
ECA1757	24	105,963,187	14,841,399	5	10,111,007	10.111	12	2,579,007	2.579	19	99.839	383,451	12,736.70	47.881	99.9	99.1	single_library
ECA1761	78	108,037,116	10,438,751	7	5,470,808	5.471	24	1,213,001	1.213	42	98.991	684,289	8,909.00	59.768	99.9	99	merged_library
ECA1769	44	106,380,939	14,861,442	7	4,823,819	4.824	22	1,223,660	1.224	37	99.796	583,891	12,055.30	69.010	99.9	99.2	single_library
ECA1825	29	107,557,383	18,228,233	4	9,927,409	9.927	13	2,477,503	2.478	23	99.829	368,373	11,811.30	42.657	99.9	99.1	merged_library
ECA1843	34	107,807,211	22,780,492	3	15,792,498	15.792	8	4,982,675	4.983	17	99.388	276,437	16,753.30	45.404	99.9	99.2	single_library
ECA1851	35	109,143,618	14,938,940	5	5,765,787	5.766	15	2,702,173	2.702	24	99.695	492,275	11,979.70	57.817	99.9	99	single_library
ECA1889	19	106,310,408	19,848,012	4	8,161,453	8.161	11	4,516,705	4.517	17	99.934	376,986	14,175.00	52.390	99.9	99	single_library
ECA191	40	105,221,327	11,525,814	7	5,101,609	5.102	22	1,577,354	1.577	35	99.852	426,552	15,109.30	63.185	99.9	99	single_library
ECA1943	28	106,084,098	11,583,833	6	6,989,043	6.989	17	2,181,196	2.181	25	99.916	543,690	16,162.20	86.149	99.9	99.1	single_library
ECA1997	56	107,961,048	13,775,737	6	8,473,047	8.473	15	2,272,175	2.272	25	99.062	616,492	12,070.00	72.952	99.9	99.1	single_library
ECA2081	17	106,356,838	18,779,712	4	10,812,143	10.812	11	3,213,342	3.213	16	99.974	323,839	15,459.40	49.082	99.9	99	single_library
ECA2109	28	109,624,806	18,888,901	4	14,960,279	14.960	8	4,330,894	4.331	12	99.411	397,077	18,849.80	73.381	99.9	99.1	single_library
ECA2111	24	106,619,415	14,566,126	5	9,989,856	9.990	11	3,342,676	3.343	20	99.871	210,777	16,839.90	34.799	99.9	99	single_library
ECA2151	23	107,182,358	18,461,219	4	14,481,788	14.482	9	3,367,106	3.367	13	99.672	414,632	18,524.60	75.303	99.9	99.1	single_library
ECA2187	42	109,711,682	19,248,556	4	10,403,988	10.404	12	3,069,155	3.069	20	99.319	557,383	11,418.50	62.397	99.9	99	single_library
ECA2199	41	112,192,806	19,964,504	4	15,057,806	15.058	9	4,516,614	4.517	15	99.073	363,241	16,791.80	59.799	99.9	99.2	single_library
ECA2281	46	109,528,899	18,864,277	4	11,517,295	11.517	11	3,880,991	3.881	20	99.149	327,657	14,510.50	46.612	99.9	98.9	single_library
ECA2336	48	109,104,609	18,797,887	4	12,922,689	12.923	9	4,622,554	4.623	18	99.068	388,713	14,743.20	56.185	99.9	99.2	single_library
ECA2367	35	108,061,092	19,907,727	4	13,182,609	13.183	8	2,845,704	2.846	19	99.461	351,829	18,767.80	64.736	99.9	99.1	single_library
ECA2377	48	108,745,741	19,756,527	4	12,955,807	12.956	10	3,703,517	3.704	23	99.170	389,703	12,586.40	48.088	99.9	99.2	single_library
ECA2417	17	106,620,186	22,464,586	4	12,816,093	12.816	9	3,831,825	3.832	15	99.963	303,491	15,519.90	46.178	99.9	98.9	single_library
ECA2452	22	107,080,997	21,151,881	3	15,956,536	15.957	8	5,527,540	5.528	15	99.748	403,578	18,530.20	73.317	99.9	99.1	single_library
ECA2473	30	106,535,751	16,004,924	6	7,857,234	7.857	16	2,289,470	2.289	23	99.819	504,619	11,394.10	56.369	99.9	99	single_library
ECA248	29	105,541,228	12,993,385	5	10,626,278	10.626	15	2,277,266	2.277	27	99.937	483,455	15,908.00	75.400	99.9	99.1	single_library
ECA250	72	107,077,822	18,562,415	5	7,511,104	7.511	16	2,220,364	2.220	27	98.605	353,346	13,349.70	46.246	99.9	99.2	single_library
ECA251	27	106,246,005	21,392,813	3	14,882,241	14.882	9	3,878,971	3.879	18	99.735	508,397	11,630.00	57.967	99.9	99.2	single_library
ECA2529	24	106,462,848	22,334,057	3	15,331,757	15.332	11	2,369,026	2.369	20	99.895	415,335	12,256.50	49.907	99.9	99.2	single_library
ECA2555	30	106,345,693	19,757,081	3	16,231,704	16.232	7	5,503,158	5.503	15	99.484	407,260	16,219.40	64.760	99.9	99.1	single_library
ECA2561	30	106,637,819	18,817,089	3	16,262,799	16.263	7	5,001,000	5.001	13	99.411	640,082	15,849.50	99.461	99.9	99	single_library
ECA2565	45	106,670,113	18,558,181	4	9,011,843	9.012	11	3,216,963	3.217	25	99.337	696,389	15,772.60	107.685	99.9	99.1	single_library
ECA2581	62	108,215,913	17,447,673	5	9,593,317	9.593	12	3,183,248	3.183	23	98.819	390,165	13,460.30	51.488	99.9	99.1	merged_library
ECA259	53	105,334,001	13,056,677	8	4,388,252	4.388	25	1,362,970	1.363	42	99.665	331,451	11,984.40	38.944	99.9	99.2	single_library
ECA2607	30	105,948,088	21,855,788	4	11,054,542	11.055	11	4,245,564	4.246	15	99.530	359,896	13,523.80	47.717	99.9	99.2	single_library
ECA2676	30	105,847,823	21,734,717	3	14,426,770	14.427	12	2,695,811	2.696	23	99.776	526,481	9,717.53	50.158	99.9	99.1	single_library
ECA2948	49	108,115,420	17,949,286	4	11,414,525	11.415	11	3,364,726	3.365	27	99.158	491,782	19,377.20	93.425	99.9	99.1	single_library
ECA2952	25	109,314,807	18,882,155	4	11,407,641	11.408	9	4,686,761	4.687	17	99.722	255,914	16,761.30	42.053	99.9	99.2	single_library
ECA2968	33	107,615,756	18,864,187	4	11,378,256	11.378	9	4,543,513	4.544	22	99.612	375,459	18,293.90	67.339	99.9	99.1	single_library
ECA3005	26	108,510,882	19,152,059	4	14,867,790	14.868	7	9,364,180	9.364	16	99.637	280,872	18,744.70	51.616	99.9	99.1	single_library
ECA3012	27	107,484,050	17,464,218	4	11,426,368	11.426	10	4,354,121	4.354	16	99.641	343,045	18,272.70	61.454	99.9	99.2	single_library
ECA3025	44	108,282,147	19,743,089	4	14,817,613	14.818	9	4,277,306	4.277	21	99.182	319,105	18,827.30	58.901	99.9	99.1	single_library
ECA3035	17	106,784,699	16,780,613	4	13,625,129	13.625	10	2,546,693	2.547	14	99.914	367,613	18,663.70	67.265	99.9	99.2	single_library
ECA3088	34	111,042,692	22,454,105	3	16,621,078	16.621	6	13,091,941	13.092	18	99.420	405,337	19,589.70	77.847	99.9	99.1	single_library
ECA347	32	108,310,371	22,363,986	3	15,859,573	15.860	9	3,922,657	3.923	15	99.440	361,847	18,797.90	66.686	99.9	99.3	single_library
ECA36	80	108,612,212	11,465,985	10	4,085,266	4.085	30	1,169,468	1.169	47	99.195	539,478	11,612.50	61.419	99.9	99.3	single_library
ECA369	40	106,904,240	10,091,541	8	4,746,649	4.747	22	1,934,421	1.934	37	99.921	408,712	15,804.10	63.327	99.9	99.3	single_library
ECA594	40	106,456,393	17,730,793	4	12,863,055	12.863	10	3,983,115	3.983	17	99.274	652,172	11,115.40	71.070	99.9	99	merged_library
ECA701	88	107,514,641	6,188,656	13	3,055,225	3.055	40	693,551	0.694	81	99.808	224,248	14,439.50	31.745	99.8	99.1	single_library
ECA703	54	106,834,104	12,220,695	6	6,783,153	6.783	15	3,045,649	3.046	21	98.978	369,029	14,322.30	51.817	99.9	99.1	single_library
ECA706	30	106,129,152	18,728,236	4	12,706,486	12.706	9	3,779,278	3.779	15	99.531	353,435	14,427.00	49.990	99.9	99	single_library
ECA722	33	106,751,947	15,923,082	4	14,375,548	14.376	11	2,990,544	2.991	17	99.491	333,434	15,187.40	49.647	99.9	99	single_library
ECA723	44	107,420,616	12,748,705	8	4,651,719	4.652	21	2,192,930	2.193	34	99.680	301,751	16,171.60	47.841	99.9	99.1	single_library
ECA730	23	107,467,233	12,210,037	6	7,569,110	7.569	14	3,574,409	3.574	22	99.974	322,816	15,435.90	48.853	99.9	99	single_library
ECA738	79	104,820,837	7,541,104	13	2,522,273	2.522	43	799,359	0.799	76	99.946	245,564	9,918.17	23.878	99.9	99	single_library
ECA741	137	111,868,863	13,343,858	6	7,411,188	7.411	17	2,120,702	2.121	51	97.519	3,755,373	11,049.80	406.820	99.8	99.2	single_libarary
ECA742	54	108,344,798	11,184,017	7	4,517,911	4.518	21	2,006,617	2.007	37	99.529	268,452	12,312.00	32.404	99.9	99.1	single_library
ECA768	39	106,866,526	15,709,294	5	11,487,194	11.487	11	3,454,694	3.455	21	99.399	223,235	17,264.70	37.785	99.9	99.2	single_library
ECA923	20	106,046,006	18,582,330	4	11,012,339	11.012	10	4,470,459	4.470	15	99.808	274,994	14,888.40	40.139	99.9	99.2	merged_library
ED3017	52	105,971,561	17,468,280	5	5,212,528	5.213	18	1,612,028	1.612	32	99.549	846,597	8,575.33	71.175	99.9	99.1	merged_library
ED3049	35	105,821,591	18,580,630	4	9,548,699	9.549	15	2,889,567	2.890	26	99.706	221,046	15,949.00	34.563	99.9	99.1	merged_library
ED3073	59	104,109,068	8,186,046	10	2,988,579	2.989	33	1,054,108	1.054	54	99.845	355,895	9,387.92	32.756	99.9	99	single_library
EG4725	50	106,336,489	17,088,585	5	8,958,962	8.959	11	3,871,718	3.872	24	99.180	517,350	14,086.80	71.449	99.9	99.1	single_library
JT11398	75	105,414,816	12,901,316	10	3,021,467	3.021	29	980,160	0.980	55	99.501	610,545	11,020.80	65.968	99.9	99.2	single_library
JU1400	57	107,101,648	14,681,715	5	6,416,208	6.416	14	3,965,613	3.966	21	98.952	417,671	12,571.10	51.476	99.9	99.1	single_library
JU1409	43	104,590,279	9,379,960	9	4,576,081	4.576	20	1,732,692	1.733	36	99.814	295,717	12,091.30	35.055	99.9	99.1	single_library
JU1581	117	103,630,598	4,924,589	17	1,957,569	1.958	58	467,171	0.467	107	99.779	188,645	8,922.22	16.501	99.5	98.7	single_library
JU2001	44	105,865,069	15,272,576	6	6,161,298	6.161	18	2,088,994	2.089	28	99.564	876,520	8,390.87	72.106	99.9	99.2	merged_library
JU2526	32	105,785,985	18,931,767	6	5,268,676	5.269	17	2,366,616	2.367	30	99.926	190,551	16,273.40	30.401	99.9	98.9	single_library
JU258	215	102,354,316	4,397,025	24	1,157,992	1.158	113	201,024	0.201	194	99.427	248,500	8,623.16	21.008	99.2	98.3	single_library
JU2600	28	105,885,258	18,100,577	5	6,263,404	6.263	14	3,688,236	3.688	24	99.939	225,623	14,895.50	32.949	99.9	99.1	merged_library
JU2829	22	105,994,730	18,397,141	4	11,078,347	11.078	10	4,421,160	4.421	18	99.859	253,168	15,917.50	39.508	99.9	99.3	merged_library
JU2841	47	106,850,203	17,845,921	4	9,708,919	9.709	11	3,356,715	3.357	22	99.195	483,076	14,519.00	68.763	99.9	99.2	single_library
JU310	73	106,684,945	8,721,392	9	4,594,968	4.595	25	1,228,831	1.229	54	99.338	110,677	16,503.30	17.907	99.9	99.2	single_library
JU311	27	105,798,296	19,298,210	4	12,895,516	12.896	11	2,978,993	2.979	18	99.711	348,735	15,714.30	53.727	99.9	99.2	single_library
JU3128	30	105,623,143	17,592,746	6	6,011,261	6.011	16	1,969,332	1.969	27	99.909	387,417	13,181.90	50.068	99.9	99.2	single_library
JU3166	38	105,932,567	17,873,189	5	7,028,041	7.028	14	2,598,178	2.598	21	99.499	234,597	12,625.90	29.039	99.9	99	merged_library
JU3226	32	107,317,282	8,898,102	8	6,473,561	6.474	17	2,267,923	2.268	31	99.97	208,850 (ONT reads)	23,893.20	48.900	99.9	99.2	single_library
JU3282	30	105,859,680	18,541,896	4	12,272,424	12.272	13	2,659,239	2.659	21	99.711	427,026	11,593.50	48.537	99.9	99.2	single_library
JU346	70	106,496,357	11,229,267	7	5,346,675	5.347	20	1,691,772	1.692	33	98.979	660,038	10,935.80	70.765	99.9	99.2	single_library
JU394	59	105,952,176	14,209,556	6	6,391,644	6.392	18	1,580,775	1.581	31	99.255	574,297	12,474.30	70.235	99.9	99.2	single_library
JU440	41	105,447,769	10,969,745	7	6,425,794	6.426	18	1,700,043	1.700	31	99.756	393,272	11,188.40	43.138	99.9	99.1	single_library
JU775	37	105,589,275	19,272,975	6	5,386,898	5.387	18	2,145,173	2.145	29	99.793	866,472	9,801.43	83.261	99.9	99.2	merged_library
JU782	49	107,066,933	18,060,056	4	11,473,283	11.473	10	4,116,339	4.116	24	99.148	399,806	15,022.10	58.882	99.9	99.2	single_library
LKC34	45	104,978,177	12,842,668	7	4,806,654	4.807	19	2,039,842	2.040	32	99.655	488,812	11,383.10	54.551	99.9	99.2	single_library
MY1	101	107,046,996	10,181,358	8	5,214,827	5.215	23	1,100,263	1.100	39	98.298	384,715	11,135.60	42.000	99.9	99	single_library
MY10	49	105,248,730	14,575,450	7	4,385,704	4.386	21	2,033,132	2.033	36	99.667	433,270	11,594.40	49.250	99.9	99.1	single_library
MY16	60	105,370,954	9,888,536	11	3,544,379	3.544	30	1,049,618	1.050	49	99.679	462,427	10,315.80	46.768	99.9	99.2	single_library
MY2147	116	103,186,875	4,252,246	22	1,626,421	1.626	63	512,719	0.513	105	99.689	185,447	9,406.63	17.102	99.8	99.1	single_library
MY2212	21	105,719,163	17,850,443	4	10,802,710	10.803	10	4,076,198	4.076	17	99.855	389,306	12,328.90	47.056	99.9	99.2	single_library
MY23	70	104,351,901	6,566,166	14	2,901,345	2.901	41	830,129	0.830	64	99.863	439,646	7,902.59	34.062	99.9	99.2	single_library
MY2693	59	104,187,334	9,035,878	11	3,480,586	3.481	34	1,039,801	1.040	58	99.985	108,255	13,636.00	14.472	99.9	99.1	single_library
NIC1	48	105,277,878	17,154,006	7	4,482,263	4.482	19	2,056,900	2.057	32	99.608	639,818	10,354.60	64.952	99.9	99.1	merged_library
NIC1119	54	105,324,509	12,961,446	8	4,761,630	4.762	22	1,599,070	1.599	38	99.565	373,952	11,329.40	41.536	99.9	99.1	single_library
NIC1775	23	105,278,108	18,359,622	4	10,737,317	10.737	14	2,725,487	2.725	23	100.000	206,893	17,451.90	35.399	99.9	99.2	merged_library
NIC1790	39	106,032,930	18,480,977	5	5,696,577	5.697	16	2,375,800	2.376	26	99.556	193,983	16,377.70	31.147	99.9	99	merged_library
NIC1792	21	105,328,497	20,403,154	4	11,491,460	11.491	10	3,693,233	3.693	17	99.864	356,710	13,071.40	45.713	99.9	99.1	single_library
NIC1810	46	105,364,046	10,802,550	9	4,212,258	4.212	25	1,776,219	1.776	39	99.832	390,144	10,486.60	40.111	99.9	99.1	single_library
NIC195	36	106,185,225	18,692,213	5	6,604,432	6.604	14	2,406,413	2.406	23	99.616	608,399	11,584.10	69.096	99.9	99.2	single_library
NIC199	27	106,611,034	18,754,897	3	18,002,771	18.003	7	3,678,524	3.679	13	99.562	401,912	14,150.40	55.757	99.9	99.1	single_library
NIC2	76	104,191,222	7,425,612	13	2,748,791	2.749	38	796,428	0.796	64	99.752	281,341	8,999.75	24.824	99.9	99.2	single_library
NIC259	46	106,797,417	17,981,177	5	8,860,209	8.860	14	1,915,706	1.916	24	99.342	343,733	13,734.70	46.285	99.9	99.1	single_library
NIC526	69	105,662,131	12,866,669	9	4,035,058	4.035	25	1,203,212	1.203	41	99.242	617,582	9,158.48	55.452	99.9	99.2	merged_library
PX179	44	105,287,898	17,773,778	6	5,234,162	5.234	17	2,321,691	2.322	26	99.485	600,720	12,591.30	74.155	99.9	99.2	single_library
QG4018	44	105,461,620	13,389,849	6	6,703,130	6.703	14	3,633,776	3.634	26	99.505	685,577	7,054.11	47.413	99.9	99.2	merged_library
QG4021	100	103,532,911	6,786,982	13	2,254,691	2.255	46	549,232	0.549	86	99.657	207,276	9,569.69	19.447	99.7	99	single_library
QX1791	56	106,105,799	12,131,391	8	4,196,790	4.197	23	1,600,193	1.600	38	99.523	479,611	11,928.10	56.087	99.9	99	single_library
QX1794	105	104,858,386	6,626,017	18	1,778,775	1.779	60	480,534	0.481	100	99.878	196,509	9,699.48	18.687	99.8	99.1	single_library
RC301	43	106,726,441	18,556,173	4	10,727,554	10.728	12	3,176,610	3.177	26	99.406	287,066	17,245.80	48.536	99.9	99.2	single_library
TWN2530	35	106,104,281	18,581,098	5	7,564,343	7.564	13	3,939,050	3.939	21	99.539	402,137	15,554.70	61.325	99.9	99.1	single_library
WN2001	51	105,024,813	12,760,980	7	4,352,439	4.352	22	1,065,435	1.065	41	99.697	774,726	8,913.61	67.702	99.9	99.2	merged_library
WN2082	28	105,967,131	17,806,866	4	13,062,947	13.063	10	3,402,299	3.402	17	99.624	298,636	14,750.00	43.185	99.9	99.1	single_library
WN2117	34	105,458,768	11,107,073	7	5,214,981	5.215	19	2,144,195	2.144	31	99.944	483,539	16,375.50	77.629	99.9	99.2	single_library
XZ1513	49	106,084,994	14,141,999	8	4,594,628	4.595	21	1,904,572	1.905	34	99.618	461,926	8,854.00	40.097	99.9	99.2	merged_library
XZ1515	26	107,165,160	17,116,144	4	11,344,405	11.344	11	3,687,456	3.687	18	99.785	382,099	13,138.30	49.217	99.9	99.2	merged_library
XZ1516	113	106,990,807	6,844,186	22	1,614,502	1.615	68	527,656	0.528	109	99.884	218,734	9,662.71	20.721	99.7	99	single_library
