## Supplementary Table 16 for "The *Caenorhabditis elegans* pangenome elucidates hyper-divergent region gene content to reveal extensive gene copy-number variation and a novel anthelmintic resistance locus"

Orthogroup	N2_gene	H_contortus (HC)	HC_chrom	HC_gene_start	HC_gene_end	region_doyle	region_mcintyre
OG0000015	srh-281	NA	NA	NA	NA	NA	NA
OG0000015	srh-279	NA	NA	NA	NA	NA	NA
OG0000015	srh-277	NA	NA	NA	NA	NA	NA
OG0000025	srz-14	NA	NA	NA	NA	NA	NA
OG0000025	srz-13	NA	NA	NA	NA	NA	NA
OG0000036	irld-26	HCON_00085520	III	28910451	28922458	outside_QTL	outside_QTL
OG0000041	str-106	NA	NA	NA	NA	NA	NA
OG0000053	oac-15	HCON_00000875	I	1112356	1117008	outside_QTL	outside_QTL
OG0000134	F11A5.5	HCON_00025490	I	36019070	36027464	outside_QTL	outside_QTL
OG0000134	F11A5.5	HCON_00040740	II	9444998	9452544	outside_QTL	outside_QTL
OG0000134	F11A5.5	HCON_00157455	V	40472480	40480885	outside_QTL	inQTL
OG0000239	F11A5.15	HCON_00104010	IV	10247676	10250589	outside_QTL	outside_QTL
OG0000239	F11A5.15	HCON_00154870	V	36904206	36910034	outside_QTL	inQTL
OG0000421	F11A5.16	NA	NA	NA	NA	NA	NA
OG0000421	F11A5.17	NA	NA	NA	NA	NA	NA
OG0000421	F11A5.18	NA	NA	NA	NA	NA	NA
OG0000632	F11A5.9	HCON_00002720	I	3820252	3829211	outside_QTL	outside_QTL
OG0000632	F11A5.9	HCON_00002730	I	3832844	3840394	outside_QTL	outside_QTL
OG0001803	glc-1	HCON_00161180	V	45134921	45149462	outside_QTL	outside_QTL
OG0008731	F11A5.3	NA	NA	NA	NA	NA	NA
OG0008731	F11A5.4	NA	NA	NA	NA	NA	NA
