## Supplementary Table 15 for "The *Caenorhabditis elegans* pangenome elucidates hyper-divergent region gene content to reveal extensive gene copy-number variation and a novel anthelmintic resistance locus"

Gene	Chromosome	Position	REF	ALT	Number of SNVs specific to resistant strains	Consequence	Amino acid change	BLOSUM62	Grantham	IPR accession	IPR description
F11A5.15	V	16218439	A	G	23	missense	31I>31T	-1	89	NA	NA
F11A5.15	V	16218457	A	G	23	missense	25I>25T	-1	89	NA	NA
F11A5.15	V	16218533	T	G	23	splice_region	N/A	NA	NA	NA	NA
F11A5.5	V	16198576	G	A	14	splice_region	N/A	NA	NA	NA	NA
F11A5.5	V	16199790	T	C	14	missense	161L>161P	-3	98	IPR052501, IPR002516	Alpha-1-2 Fucosyltransferase, Glycosyl transferase, family 11
F11A5.5	V	16199889	A	T	14	splice_region	N/A	NA	NA	NA	NA
F11A5.5	V	16200324	T	C	14	splice_region	N/A	NA	NA	NA	NA
F11A5.5	V	16200328	C	T	14	splice_region	N/A	NA	NA	NA	NA
F11A5.5	V	16200380	A	T	14	missense	262Y>262F	3	22	IPR052501, IPR002516	Alpha-1-2 Fucosyltransferase, Glycosyl transferase, family 11
glc-1	V	16220183	G	A	14	missense	68A>64T, 68A>66T, 68A>68T	0	58	IPR006201, IPR006202, IPR036734	Neurotransmitter-gated ion-channel, Neurotransmitter-gated ion-channel ligand-binding domain, Neurotransmitter-gated ion-channel ligand-binding domain superfamily
glc-1	V	16220469	C	T	14	missense	163T>159M, 163T>162M, 163T>163M	-1	81	IPR006201, IPR006202, IPR036734	Neurotransmitter-gated ion-channel, Neurotransmitter-gated ion-channel ligand-binding domain, Neurotransmitter-gated ion-channel ligand-binding domain superfamily
glc-1	V	16221378	T	C	14	missense	367V>363A, 367V>367A	0	64	IPR006201, IPR044721, IPR036719, IPR006029, IPR038050	Neurotransmitter-gated ion-channel, Glutamate gated chloride channel, transmembrane domain, Neurotransmitter-gated ion-channel transmembrane domain superfamily, Neurotransmitter-gated ion-channel transmembrane domain, Neuronal acetylcholine receptor
srh-279	V	NA	NA	NA	5	NA	NA	NA	NA	NA	NA
F11A5.3	V	NA	NA	NA	4	NA	NA	NA	NA	NA	NA
F11A5.17	V	16202055	A	T	4	missense	4I>4F	0	21	NA	NA
F11A5.17	V	16202423	C	A	4	missense	109T>109N	0	65	NA	NA
F11A5.4	V	NA	NA	NA	3	NA	NA	NA	NA	NA	NA
F11A5.9	V	NA	NA	NA	1	NA	NA	NA	NA	NA	NA
F11A5.18	V	16204436	A	G	ECA36	missense	5N>5D	1	23	NA	NA
F11A5.18	V	16204452	A	G	ECA36	missense	10K>10R	2	26	NA	NA
F11A5.18	V	16204475	G	C	ECA36	missense	18G>18R	-2	125	NA	NA
F11A5.18	V	16204481	C	T	ECA36	missense	20H>20Y	2	83	NA	NA
F11A5.18	V	16204599	AAG	A	ECA36	frameshift	59EADAEKIRSIYWKIDKAFYFGYLNILLLDPEYKEYKAQNVDPEGIVKLKVFSDKYLEDKKQDALLRWKYIDS*>59DGC*, 59EADAEKIRSIYWKIDKAFYFGYLNILLLDPEYKEYKAQNVDPEGIVKLKVFSDKYLEDKKQDALLRWKYIDS*>59DGCWKD*	NA	NA	NA	NA
F11A5.18	V	16204658	A	T	ECA36	splice_region	N/A	NA	NA	NA	NA
F11A5.18	V	16204659	C	T	ECA36	splice_region	N/A	NA	NA	NA	NA
F11A5.18	V	16204692	G	T	ECA36	*missense	75A>75L	-1	96	NA	NA
F11A5.18	V	16204740	A	G	ECA36	missense	91K>91E	1	56	NA	NA
F11A5.18	V	16204818	A	G	ECA36	missense	117K>117E	1	56	NA	NA
irld-26	V	16205194	G	A	ECA36	missense	3G>3K	-2	127	NA	NA
irld-26	V	16205195	G	A	ECA36	missense	3G>3E	-2	98	NA	NA
irld-26	V	16205231	A	G	ECA36	missense	15N>14S	1	46	IPR053079	SPS2 domain-containing protein
irld-26	V	16205233	G	GA	ECA36	missense&inframe_altering	16AL>15DF	NA	NA	NA	NA
irld-26	V	16205243	C	T	ECA36	missense	19A>18V	0	64	IPR053079	SPS2 domain-containing protein
irld-26	V	16205271	G	T	ECA36	missense	28K>27N	0	94	IPR053079, IPR036941	SPS2 domain-containing protein, Receptor L-domain superfamily
irld-26	V	16205343	C	T	ECA36	missense	35T>34I, 35T>35I	-1	89	IPR053079, IPR036941	SPS2 domain-containing protein, Receptor L-domain superfamily
irld-26	V	16205390	T	A	ECA36	missense	51S>49T, 51S>50T, 51S>51T	1	58	IPR053079, IPR036941	SPS2 domain-containing protein, Receptor L-domain superfamily
irld-26	V	16205453	A	C	ECA36	missense	57K>55Q, 57K>56Q, 57K>57H	1, -1	53, 32	IPR053079, IPR036941	SPS2 domain-containing protein, Receptor L-domain superfamily
irld-26	V	16205463	T	C	ECA36	missense	60I>57T, 60I>58T, 60I>59T, 60I>60T	-1	89	IPR053079, IPR036941	SPS2 domain-containing protein, Receptor L-domain superfamily
irld-26	V	16205475	A	G	ECA36	missense	64N>62R, 64N>63R	0	86	IPR053079, IPR036941	SPS2 domain-containing protein, Receptor L-domain superfamily
irld-26	V	16205477	A	G	ECA36	missense	65M>63V, 65M>64V	1	21	IPR053079, IPR036941	SPS2 domain-containing protein, Receptor L-domain superfamily
irld-26	V	16205523	A	G	ECA36	missense	80K>78R, 80K>79R	2	26	IPR053079, IPR036941	SPS2 domain-containing protein, Receptor L-domain superfamily
irld-26	V	16205697	A	G	ECA36	missense	124I>121V, 124I>122V, 124I>123V	3	29	IPR053079, IPR036941	SPS2 domain-containing protein, Receptor L-domain superfamily
irld-26	V	16205713	A	G	ECA36	missense	129N>127S, 129N>128S	1	46	IPR053079, IPR036941	SPS2 domain-containing protein, Receptor L-domain superfamily
irld-26	V	16205851	T	G	ECA36	missense	159N>156K, 159N>157K, 159N>158K, 159N>159K	0	94	IPR053079, IPR036941	SPS2 domain-containing protein, Receptor L-domain superfamily
irld-26	V	16205922	C	A	ECA36	missense	183T>181K, 183T>182K	-1	78	IPR053079, IPR036941	SPS2 domain-containing protein, Receptor L-domain superfamily
irld-26	V	16205942	A	G	ECA36	missense	190T>187A, 190T>188A, 190T>189A, 190T>190A	0	58	IPR053079, IPR036941	SPS2 domain-containing protein, Receptor L-domain superfamily
irld-26	V	16205959	G	A	ECA36	missense	195M>192I, 195M>193I, 195M>194I, 195M>195I	1	10	IPR053079, IPR036941	SPS2 domain-containing protein, Receptor L-domain superfamily
irld-26	V	16205976	T	C	ECA36	missense	201L>198S, 201L>199S, 201L>200S, 201L>201S	-2	145	IPR036941, IPR053079, IPR000494	Receptor L-domain superfamily, SPS2 domain-containing protein, Receptor L-domain
irld-26	V	16206038	C	G	ECA36	missense	222Q>219E, 222Q>220E, 222Q>221E, 222Q>222E	2	29	IPR036941, IPR053079, IPR000494	Receptor L-domain superfamily, SPS2 domain-containing protein, Receptor L-domain
irld-26	V	16206068	A	G	ECA36	missense	232R>230G, 232R>231G, 232R>232G, 232R>229G	-2	125	IPR036941, IPR053079, IPR000494	Receptor L-domain superfamily, SPS2 domain-containing protein, Receptor L-domain
irld-26	V	16206424	G	T	ECA36	missense	261K>258N, 261K>259N, 261K>260N, 261K>261N	0	94	IPR036941, IPR053079, IPR000494	Receptor L-domain superfamily, SPS2 domain-containing protein, Receptor L-domain
irld-26	V	16206537	A	G	ECA36	missense	284I>281V, 284I>282V, 284I>283V, 284I>284V	3	29	IPR036941, IPR053079, IPR000494	Receptor L-domain superfamily, SPS2 domain-containing protein, Receptor L-domain
irld-26	V	16206540	G	A	ECA36	missense	285V>283I, 285V>284I	3	29	IPR036941, IPR053079, IPR000494	Receptor L-domain superfamily, SPS2 domain-containing protein, Receptor L-domain
irld-26	V	16206559	A	T	ECA36	missense	291Q>289L, 291Q>290L, 291Q>291L	-2	113	IPR036941, IPR053079, IPR000494	Receptor L-domain superfamily, SPS2 domain-containing protein, Receptor L-domain
irld-26	V	16206565	C	T	ECA36	missense	293T>290M, 293T>291M, 293T>292M, 293T>293M	-1	81	IPR036941, IPR053079	Receptor L-domain superfamily, SPS2 domain-containing protein
irld-26	V	16206581	C	G	ECA36	missense	298D>296E	2	45	IPR036941, IPR053079	Receptor L-domain superfamily, SPS2 domain-containing protein
irld-26	V	16206582	G	A	ECA36	missense	299G>296S, 299G>297S, 299G>299S	0	56	IPR036941, IPR053079	Receptor L-domain superfamily, SPS2 domain-containing protein
irld-26	V	16206723	C	G	ECA36	*missense	330H>328D	-1	81	IPR053079	SPS2 domain-containing protein
irld-26	V	16206723	C	G	ECA36	missense	330H>330D	-1	81	IPR053079	SPS2 domain-containing protein
irld-26	V	16206756	A	G	ECA36	*missense	341K>340E	1	56	IPR053079	SPS2 domain-containing protein
irld-26	V	16206756	A	G	ECA36	missense	341K>341E	1	56	IPR053079	SPS2 domain-containing protein
irld-26	V	16206759	A	T	ECA36	*missense	342M>341L	2	15	IPR053079	SPS2 domain-containing protein
irld-26	V	16206759	A	T	ECA36	missense	342M>342L	2	15	IPR053079	SPS2 domain-containing protein
oac-15	V	16206948	T	A	ECA36	missense	659I>659F	0	21	NA	NA
oac-15	V	16206957	A	T	ECA36	missense	656L>656M	2	15	NA	NA
oac-15	V	16206985	T	A	ECA36	missense	646K>646N	0	94	IPR043968, IPR050879	SGNH domain, Acyltransferase 3
oac-15	V	16207053	G	T	ECA36	missense	624Q>624K	1	53	IPR043968, IPR050879	SGNH domain, Acyltransferase 3
oac-15	V	16207065	T	C	ECA36	missense	620T>620A	0	58	IPR043968, IPR050879	SGNH domain, Acyltransferase 3
oac-15	V	16207077	T	C	ECA36	missense	616N>616D	1	23	IPR043968, IPR050879	SGNH domain, Acyltransferase 3
oac-15	V	16207104	C	T	ECA36	missense	607D>607N	1	23	IPR043968, IPR050879	SGNH domain, Acyltransferase 3
oac-15	V	16207146	T	C	ECA36	splice_region	N/A	NA	NA	NA	NA
oac-15	V	16207643	C	T	ECA36	splice_region	N/A	NA	NA	NA	NA
oac-15	V	16207708	G	A	ECA36	missense	519P>519L	-3	98	IPR043968, IPR050879	SGNH domain, Acyltransferase 3
oac-15	V	16207753	T	C	ECA36	missense	504N>504D	1	23	IPR043968, IPR050879	SGNH domain, Acyltransferase 3
oac-15	V	16207809	G	A	ECA36	missense	485T>485I	-1	89	IPR043968, IPR050879	SGNH domain, Acyltransferase 3
oac-15	V	16207906	TG	T	ECA36	splice_region	N/A	NA	NA	NA	NA
oac-15	V	16208022	T	A	ECA36	missense	433T>433S	1	58	IPR043968, IPR050879	SGNH domain, Acyltransferase 3
oac-15	V	16208031	A	C	ECA36	missense	430S>430A	1	99	IPR043968, IPR050879	SGNH domain, Acyltransferase 3
oac-15	V	16208072	A	C	ECA36	splice_region	N/A	NA	NA	NA	NA
oac-15	V	16208073	T	TC	ECA36	splice_region	N/A	NA	NA	NA	NA
oac-15	V	16208076	T	C	ECA36	splice_region	N/A	NA	NA	NA	NA
oac-15	V	16208115	T	C	ECA36	missense	417K>417E	1	56	IPR050879	Acyltransferase 3
oac-15	V	16208142	A	C	ECA36	missense	408L>408V	1	32	IPR050879	Acyltransferase 3
oac-15	V	16208163	T	C	ECA36	missense	401K>401E	1	56	IPR050879	Acyltransferase 3
oac-15	V	16208253	G	A	ECA36	missense	371L>371F	0	22	IPR050879	Acyltransferase 3
oac-15	V	16208279	A	G	ECA36	missense	362V>362A	0	64	IPR050879	Acyltransferase 3
oac-15	V	16208298	T	G	ECA36	missense	356I>356L	2	5	IPR050879	Acyltransferase 3
oac-15	V	16208316	A	G	ECA36	missense	350F>350L	0	22	IPR050879	Acyltransferase 3
oac-15	V	16208330	C	T	ECA36	missense	345R>345Q	1	43	IPR050879	Acyltransferase 3
oac-15	V	16208388	T	C	ECA36	missense	326I>326V	3	29	IPR050879	Acyltransferase 3
oac-15	V	16208395	A	G	ECA36	splice_region	N/A	NA	NA	NA	NA
oac-15	V	16208464	T	G	ECA36	missense	318N>318H	1	68	IPR050879, IPR002656	Acyltransferase 3, Acyltransferase 3 domain
oac-15	V	16208665	T	C	ECA36	missense	266I>266V	3	29	IPR050879, IPR002656	Acyltransferase 3, Acyltransferase 3 domain
oac-15	V	16208817	A	T	ECA36	missense	215I>215N	-3	149	IPR050879, IPR002656	Acyltransferase 3, Acyltransferase 3 domain
oac-15	V	16208824	C	G	ECA36	missense	213E>213Q	2	29	IPR050879, IPR002656	Acyltransferase 3, Acyltransferase 3 domain
oac-15	V	16209077	T	G	ECA36	missense	128E>128D	2	45	IPR050879, IPR002656	Acyltransferase 3, Acyltransferase 3 domain
oac-15	V	16209210	A	C	ECA36	missense	106F>106V	-1	50	IPR050879, IPR002656	Acyltransferase 3, Acyltransferase 3 domain
oac-15	V	16209294	T	C	ECA36	missense	78T>78A	0	58	IPR050879, IPR002656	Acyltransferase 3, Acyltransferase 3 domain
oac-15	V	16209344	C	T	ECA36	missense	61G>61D	-1	94	IPR050879, IPR002656	Acyltransferase 3, Acyltransferase 3 domain
oac-15	V	16209381	C	T	ECA36	missense	49A>49T	0	58	IPR050879, IPR002656	Acyltransferase 3, Acyltransferase 3 domain
oac-15	V	16209401	T	A	ECA36	missense	42Y>42F	3	22	IPR050879, IPR002656	Acyltransferase 3, Acyltransferase 3 domain
oac-15	V	16209864	A	C	ECA36	missense	14F>14V	-1	50	IPR050879, IPR002656	Acyltransferase 3, Acyltransferase 3 domain
avr-15	V	NA	NA	NA	0	NA	NA	NA	NA	NA	NA
avr-14	I	NA	NA	NA	0	NA	NA	NA	NA	NA	NA
