## Supplementary Table 13 for "The *Caenorhabditis elegans* pangenome elucidates hyper-divergent region gene content to reveal extensive gene copy-number variation and a novel anthelmintic resistance locus"

strain	Abamectin_mean.TOF_ctrl-regressed	Abamectin_median.TOF_ctrl-regressed	Abamectin_mean.EXT_ctrl-regressed	Abamectin_median.EXT_ctrl-regressed	Abamectin_q90.TOF_ctrl-regressed	Ivermectin_mean.TOF_ctrl-regressed	Ivermectin_median.TOF_ctrl-regressed	Ivermectin_mean.EXT_ctrl-regressed	Ivermectin_median.EXT_ctrl-regressed	Ivermectin_q90.TOF_ctrl-regressed
AB1	-17.71619327	-23.71722604	-69.78574106	-56.3656133	-20.32044921	1.912426498	-0.06656352611	19.99115662	38.0988455	-17.60932746
BRC20067	-6.881636501	-1.060182301	-29.89086774	-25.07482572	-10.56963055	NA	NA	NA	NA	NA
BRC20263	26.52283006	29.15825494	86.88469893	79.62432753	30.8681279	NA	NA	NA	NA	NA
CB4852	-11.53133502	-14.45101135	-24.33675898	-27.19618054	-5.749804203	10.66728334	11.15596723	12.34258705	44.41501371	8.098164129
CB4854	14.13187826	29.50743496	35.33758872	50.71536491	7.412531318	32.9591032	35.72113602	94.36439758	160.8422778	51.79784493
CB4856	24.7634569	25.45306089	70.13152065	75.3557104	39.22762321	-14.1939775	-17.24471543	-49.65265068	-118.2345518	-15.12163363
CB4932	73.57931264	86.87654927	187.6241268	198.8950418	81.02282208	53.41514216	19.98102904	152.5439434	49.95105759	124.3471681
CX11262	-2.307379516	-6.117583608	-12.91836199	-15.61263993	9.753119251	1.371605149	-0.06245549928	-13.36794723	-66.92858476	22.62871308
CX11264	17.70145728	20.17668017	49.24832146	21.12470223	21.17391813	18.45540056	26.33866081	71.13848014	106.1857187	39.81686472
CX11271	12.46261434	24.2798202	18.04801035	29.2794819	16.44055929	NA	NA	NA	NA	NA
CX11276	6.658280872	7.943590215	40.35372898	55.02940042	7.229329691	14.84647901	16.27672842	69.7839215	104.7718916	25.54795026
CX11285	-24.69638753	-18.7062053	-60.01696225	-55.66964356	-23.81251503	NA	NA	NA	NA	NA
CX11292	41.40660499	34.07044101	193.8109189	203.6480396	61.55936381	44.6308149	45.63450641	154.0211419	154.0376203	78.63129539
CX11307	6.198253691	10.10556716	2.946027158	-49.9388001	1.096112165	NA	NA	NA	NA	NA
CX11314	-13.34200219	-22.33638261	-52.59006579	-69.63587494	-11.5266422	-16.34462141	-24.07597676	-61.54007866	-84.12330479	-1.303408991
CX11315	41.00675633	18.0207131	127.9692171	54.1141403	94.75972383	21.74212442	4.660729365	80.53860968	-21.52687486	64.55371026
DL200	17.92663099	26.00231273	89.80958927	94.09061436	22.7944131	NA	NA	NA	NA	NA
DL226	0.5854800982	-17.62429545	22.46207467	12.72613077	3.688811072	NA	NA	NA	NA	NA
DL238	37.93838416	36.00761051	148.3225864	95.36310646	83.6581106	12.71206961	7.757946383	87.35720903	-13.046257	42.72462924
ECA189	47.71253676	68.08447284	141.1214772	189.4781306	74.75140896	NA	NA	NA	NA	NA
ECA246	NA	NA	NA	NA	NA	NA	NA	NA	NA	NA
ECA248	-16.89114098	-15.25596245	-42.14597606	-32.31170363	-3.615051337	-15.67263656	-14.75108039	-35.65084952	-66.3112578	-16.64633175
ECA250	11.06062054	7.906920922	57.56353036	70.45511146	14.35458229	0.9052319712	-6.282512864	29.455557	-54.69249878	19.05763938
ECA251	-5.479927124	-12.46760337	-11.12521549	-25.81723977	4.011746035	NA	NA	NA	NA	NA
ECA252	NA	NA	NA	NA	NA	NA	NA	NA	NA	NA
ECA259	NA	NA	NA	NA	NA	-5.637169502	-1.666358293	-7.060303733	35.84409393	-23.74820052
ECA348	5.441841167	0.8943049472	49.86380353	73.03590355	38.89193699	-12.74727454	-34.62399163	-46.17481074	-126.6048308	13.15065014
ECA349	-39.1118566	-60.18939196	-95.3881147	-146.0777902	-59.90788942	-25.71273776	-26.97371842	-55.63183432	-60.78546858	-56.30963432
ECA36	66.54854867	48.81718689	165.088656	214.2492606	85.74388695	NA	NA	NA	NA	NA
ECA369	-31.1531678	-41.36293656	-65.11628354	-103.7089605	-35.46448366	NA	NA	NA	NA	NA
ECA372	-22.79471965	-9.432370972	-118.3764084	-114.2349174	-48.87129784	-11.60894349	2.242032097	-34.31102601	13.67333044	-17.78071767
ECA396	-49.51607423	-58.57165324	-174.9571788	-204.1048458	-52.50194184	-48.527201	-58.59922946	-168.2507187	-175.9089256	-30.16900704
ED3005	-29.74538003	-41.28303582	-48.8430692	-48.6612416	-40.75626529	NA	NA	NA	NA	NA
ED3011	20.42165727	34.74398227	83.52362297	132.2342363	24.15003802	20.03996531	25.94245374	85.01696616	114.4124516	32.20568101
ED3012	NA	NA	NA	NA	NA	40.30900085	37.88310241	187.9234298	161.4418772	95.68766768
ED3017	30.93883024	27.28218819	85.20230562	101.6673544	38.92763369	19.74603762	26.99694691	29.04314827	66.10625611	17.9971433
ED3040	4.350212893	-3.123758639	6.985698006	29.62608415	20.55592923	NA	NA	NA	NA	NA
ED3046	-27.17859276	-19.92087697	-110.8304194	-137.1590096	-48.64163182	-11.11765797	-6.511233052	-55.56990081	-50.01813471	-18.76474733
ED3048	22.3229623	31.21877604	103.8640592	103.7294528	15.95150756	NA	NA	NA	NA	NA
ED3049	-32.87586158	-30.47468253	-150.8633338	-169.3658963	-59.61325	NA	NA	NA	NA	NA
ED3052	-25.00756539	-29.94768604	-48.82435548	-51.23315675	-28.62839056	NA	NA	NA	NA	NA
ED3073	1.299783302	-2.931516112	51.14001341	39.42899346	3.233959383	-15.27544085	-13.70403447	-26.18644881	-13.35605043	-43.93941304
ED3077	46.36999374	53.44653252	198.0009413	235.5598013	72.83670657	28.57940008	28.24267045	88.75463578	115.7190349	49.17298544
EG4347	20.4393324	31.44429696	68.93236899	82.82744299	21.44929198	-27.50135737	-21.85104524	-56.94141609	-96.06259935	-19.39392678
EG4349	36.94945823	37.89387134	152.4254726	143.9431516	76.76792497	4.360413649	-0.7530303779	4.682007412	-22.08440874	15.96880046
EG4724	NA	NA	NA	NA	NA	7.260746489	7.202530895	13.15295801	6.888582706	12.89477747
EG4725	51.05815753	51.14153303	102.5201465	152.3589252	69.25544532	56.74571917	68.98206272	156.5130711	173.2632139	76.42798372
EG4946	4.161254018	8.137708614	40.44573164	63.473298	-3.320229859	-0.8437461418	-1.948452628	20.7966302	-37.35179912	-8.11182629
GXW1	19.06466502	24.4704303	42.42046647	48.75600595	18.58170897	-14.76109195	-13.96483063	-61.57208833	-66.98721011	-28.42502288
JT11398	26.95942353	41.19954513	85.69004251	98.88682271	22.46212092	24.98723713	27.19788287	69.53743504	104.7886661	29.38928444
JU1088	13.79111379	11.92562968	-11.69804137	-35.72265132	21.17300661	NA	NA	NA	NA	NA
JU1172	-1.486483414	-2.60216393	63.61047971	78.72493443	12.58182892	NA	NA	NA	NA	NA
JU1200	NA	NA	NA	NA	NA	NA	NA	NA	NA	NA
JU1212	56.22149209	52.14527234	178.3498479	206.1262338	84.89572593	47.48151393	51.10383493	198.7583994	175.750324	94.06097805
JU1213	NA	NA	NA	NA	NA	9.065593546	20.58092507	52.07390209	87.18729304	7.407449611
JU1242	-15.46519687	-19.70245886	-62.70930093	-68.41094413	-54.58328672	NA	NA	NA	NA	NA
JU1246	30.93177382	32.95147049	84.45772841	63.03516868	59.92150735	NA	NA	NA	NA	NA
JU1249	-1.031282457	2.909944879	13.57939805	20.31933953	-7.132205121	10.26801144	11.40980715	26.86595579	46.5183349	1.380461279
JU1395	2.65288328	8.605962888	9.850564594	22.99056602	-7.001374659	-7.437037677	-5.585515943	-38.7783536	-30.0881504	-25.12154242
JU1409	-7.38275184	-13.17426892	-46.32721153	-41.0807993	-6.297091485	NA	NA	NA	NA	NA
JU1440	-32.70351121	-29.8532018	-106.4776525	-110.8674977	-55.76018285	NA	NA	NA	NA	NA
JU1491	43.7069912	37.5505309	124.4481778	115.5094832	57.04680111	NA	NA	NA	NA	NA
JU1530	NA	NA	NA	NA	NA	NA	NA	NA	NA	NA
JU1543	19.48308548	32.85717061	51.45658643	82.41272058	16.85547874	19.75434449	25.11112223	19.89451376	23.6907975	21.64489746
JU1568	18.51485806	29.94158748	39.25408692	71.53542113	21.51888262	18.04809727	24.02159581	53.12237325	99.41169722	3.851849448
JU1580	39.54507791	27.16824191	96.99656029	36.08777498	81.99000397	NA	NA	NA	NA	NA
JU1581	-19.45828281	-30.80829722	-69.64305917	-84.99172104	-31.42339582	NA	NA	NA	NA	NA
JU1586	NA	NA	NA	NA	NA	NA	NA	NA	NA	NA
JU1652	-14.54051829	-9.853632569	-33.73751732	-15.20787796	-31.15461393	-21.3825592	-15.03870907	-46.21069856	-14.51558583	-65.96926432
JU1666	24.69845688	31.11478574	14.80074234	61.2289877	2.322727866	NA	NA	NA	NA	NA
JU1792	12.59746687	19.11721959	-12.99662059	4.565275992	1.790116055	NA	NA	NA	NA	NA
JU1793	39.6688716	46.3738233	87.56790865	125.9223998	62.30389663	24.48702549	29.24240036	40.18537401	-8.723034356	52.1126365
JU1808	-11.96288348	-25.61741024	-77.61330968	-170.0306042	0.6829643925	-18.80474824	-22.97196014	-68.40190597	-96.42814947	-44.7609985
JU1896	5.760417037	5.050598723	10.80541458	26.57171421	0.05015321425	13.39637116	21.56116558	28.77252502	70.81552473	18.85504103
JU1934	-14.49117047	-4.091748484	-51.87877629	-24.73596188	-42.73369259	NA	NA	NA	NA	NA
JU2001	NA	NA	NA	NA	NA	-7.188898605	-3.949768729	-45.00299617	-42.60202165	-1.933575833
JU2007	23.11469516	42.96586183	26.6414165	29.98184289	2.597019612	NA	NA	NA	NA	NA
JU2016	-0.4360504974	-5.354463363	39.94448053	62.97037652	4.209483597	NA	NA	NA	NA	NA
JU2017	10.12259651	6.871845321	69.46324912	56.6096493	21.05149631	NA	NA	NA	NA	NA
JU2106	-53.39562764	-48.72374855	-199.251771	-225.2674769	-100.4450664	-24.81458629	-14.09656269	-82.97084496	-35.93173711	-60.75665517
JU2131	-8.66796676	-22.20210307	-48.49289141	-85.3502865	7.568637673	-24.08980031	-28.61187322	-62.18322896	-96.56854661	-31.53480861
JU2141	13.92769281	33.00997603	3.238908513	14.70612869	-2.850854363	-13.87228879	1.238090168	-61.14770756	-43.45591096	-13.2776826
JU2234	-45.89699251	-81.60370619	-83.84297512	-164.750236	-16.85947413	-14.53640666	-11.28242679	-35.20766404	-49.1411397	-0.5869168963
JU2250	-39.95917438	-44.47672115	-114.1510525	-110.1928962	-60.73616851	NA	NA	NA	NA	NA
JU2257	-0.9253251474	5.145403982	-5.758126267	17.11491445	-11.28233733	17.4031233	23.20793793	35.75343101	81.77065213	10.58254873
JU2464	-35.13141295	-44.0811941	-141.8593159	-148.5470838	-45.41061815	NA	NA	NA	NA	NA
JU2466	-2.104959938	3.316333024	12.18706265	16.98933902	-39.4035249	NA	NA	NA	NA	NA
JU2478	NA	NA	NA	NA	NA	-21.17694451	-29.1583741	-79.11125788	-58.32868279	-34.50838853
JU2513	-10.21170202	-9.984824268	-32.47311973	-15.86166713	-29.25240909	-11.45632519	-9.245231877	-29.60860812	-9.780052222	-23.22205713
JU2522	-2.308973596	-6.839611389	16.31189441	-12.58637035	21.16058119	11.25127674	7.36711294	36.72091368	20.42309049	39.73214836
JU2526	-14.49184698	-12.8304937	-100.7552574	-124.8901132	-15.73112095	-57.7270716	-52.10490742	-152.2111299	-118.8190943	-130.8999926
JU2534	-12.55426274	-8.124356307	-49.80094314	-40.18398725	-33.21859175	-19.69785634	-20.29675378	-89.31513499	-86.38932397	-49.89857501
JU2565	-23.0391617	-20.13365108	-57.28491903	-38.44798354	-40.1501452	-9.722113092	-14.11892819	-58.53841964	-56.23680637	-10.91382373
JU2566	-37.45309753	-40.28544474	-95.40481126	-91.04839415	-67.07592918	-8.800111513	5.520825687	-57.12032037	-4.224281255	-41.06469226
JU2570	-0.03526430302	7.305340186	-29.18561836	-19.33122968	-18.23422669	-3.026261552	9.146309539	0.2698898682	-20.29909471	-0.5443211423
JU2572	-12.62024165	-8.683756674	-31.33697065	-14.72382439	-27.09055892	7.337085488	13.38933599	23.5529383	0.243893669	19.72815972
JU2575	-32.92729022	-40.46749886	-83.43142332	-66.92116079	-37.07680897	-19.25908938	-23.6445019	-49.49103062	-71.98534618	-12.59706397
JU2576	-34.09957068	-41.57954232	-83.79481697	-111.1721151	-51.01012194	-8.359817912	-5.646256094	-32.33582897	-0.9787485366	-19.15229517
JU2578	24.3443504	37.35832886	75.6443512	101.0656128	34.32559327	26.89904172	64.68589731	75.31054829	154.2974895	48.46648813
JU258	-19.84509501	-26.87270773	-69.80605903	-103.9990341	1.494269119	-33.94969885	-36.30594829	-84.53231044	-147.3895231	-20.95428796
JU2581	-31.87318138	-23.98067939	-112.5411036	-125.4106764	-38.37075595	NA	NA	NA	NA	NA
JU2586	37.90558162	31.55356632	113.1932487	120.4659854	65.67835396	100.1385329	111.6141275	277.2115363	366.4825227	146.7274416
JU2587	-17.29578436	-18.59201304	-43.59696517	-73.2876621	-7.028273698	-52.77261065	-46.64601509	-148.0825127	-172.5674564	-85.27265157
JU2592	13.8487754	37.77261432	-27.24268691	-2.351184611	21.4986753	2.356740544	3.259745608	1.675617282	-3.848503589	8.584075093
JU2593	-11.24113543	-24.17462869	-29.88512268	2.818343146	-29.58773602	-51.08579352	-41.12061069	-139.8301584	-197.7514346	-56.18186701
JU2600	7.048831248	-1.121189668	3.259457111	6.468336829	-17.41311624	21.16308053	29.84400892	67.80223616	128.491107	27.27175524
JU2610	2.952238565	16.98063677	-28.27129344	39.38855994	-3.035747678	39.87640919	46.07026372	128.1839969	192.3675007	55.06591288
JU2619	30.37246639	26.54058546	97.57881311	86.45033013	42.03569571	41.8861392	55.89888135	182.9756182	220.651112	58.53394063
JU2800	-10.52903829	-14.60883679	-41.12746342	-38.90285366	-31.34313852	-9.063080391	-14.05833929	-20.73137978	-39.24751854	-17.00223804
JU2811	38.41856333	49.01620483	141.8138082	147.6671794	44.21366425	36.0575496	40.0414932	142.3031998	116.5539586	70.21373248
JU2825	13.26717286	35.86141052	25.3228107	66.98947815	5.249960011	31.63626231	67.88721282	89.84895381	140.5209838	25.25596232
JU2829	-14.95938013	-13.78143825	-65.20432898	-99.05439011	-26.43364875	-22.66563524	-23.53547751	-107.0292303	-117.8672268	-23.14465802
JU2838	-32.16487856	-37.81637017	-76.93009617	-95.89964255	-37.10296743	-26.17438472	-39.77969124	-74.77496156	-118.6020526	-15.39948336
JU2841	5.733813547	16.28587426	22.51005011	59.93032893	-11.18860176	-12.42497814	-6.191953249	-47.34770401	-10.76323863	-35.47241999
JU2853	-2.872809401	-6.489289374	10.27449257	34.59736024	-5.227501208	1.594966708	8.82315261	14.5283267	28.36210085	-4.488397025
JU2862	-3.140736359	-19.03959305	30.73638452	-86.6046376	69.09735546	34.6599873	27.75723937	149.234049	54.77099533	71.87560094
JU2866	-9.277203926	-7.36219649	-0.1903061433	11.53462266	-31.83544074	-12.87666952	-23.548763	-17.79389696	-31.19662278	-22.21539196
JU2878	50.44074139	46.39892982	192.0151592	165.0220442	96.73665758	28.92883226	9.220289023	84.05428671	-7.687308974	67.899577
JU2879	-14.79022092	-16.83142347	-20.91919462	25.08889632	7.714298961	-47.29977741	-52.75978983	-163.2233968	-185.5739749	-63.4727976
JU2906	-9.38747728	-5.308833606	20.28302074	55.57618159	-4.534323278	-0.8049180389	-3.429946284	45.92571975	38.42682866	11.58889554
JU2907	9.648919802	24.75337222	30.6791265	76.54740269	-0.6806224409	8.371365115	9.430477027	33.57468034	69.63092968	1.724130978
JU310	1.210501992	-5.526327503	33.0532611	14.61571055	2.468804044	-5.281702906	-12.68829895	-6.988752331	-58.50272484	-1.612070447
JU311	13.76326231	18.91375137	2.948510623	38.05881289	-4.652132395	NA	NA	NA	NA	NA
JU3125	16.22071342	15.04199529	12.55080904	8.475299667	5.681349703	-6.619021283	-26.3137843	-24.93212475	-86.19590945	-0.04330729721
JU3127	12.2601881	9.918852035	21.21204594	38.74841391	22.50152348	45.50045071	55.72875918	154.29829	216.7477132	63.00031153
JU3128	-9.259050856	-10.71998915	-9.539045248	-12.83097583	-29.23209363	-17.25847286	-11.29955204	-17.86471529	34.46977833	-38.42984806
JU3132	-20.01306794	-10.96741291	-106.8105935	-158.7889713	-45.64960297	-41.27632044	-43.53204347	-120.8730704	-143.9570857	-66.7177656
JU3134	-3.898814278	3.599056371	-4.236050154	17.040652	-15.82076391	-2.406628733	-10.60116316	-8.643208832	-43.64611381	-4.666264145
JU3135	27.52897662	36.92920183	104.2565223	116.8919169	33.11269181	43.0938376	58.36287061	125.8236146	191.0070093	27.70416708
JU3137	-18.17232756	-29.53930732	-75.77137199	-42.72728336	-21.88048019	-11.95899208	-2.365137301	-62.14773995	-2.287188395	-34.70107355
JU3140	-11.56264516	-24.37755095	-45.53694923	-24.98292174	-10.21191485	-5.386105608	-9.045012695	-20.04887395	-71.51151111	3.649325139
JU3144	2.417510674	-3.209842978	33.04345603	8.586956746	4.960396239	-13.78633277	-23.13664467	-52.82824272	-98.54956112	17.70112703
JU323	-12.58154561	-13.7842751	-21.21758155	-17.21657508	-20.38498457	NA	NA	NA	NA	NA
JU346	-15.98951969	-12.91746161	-19.2996039	25.56973394	11.19911583	NA	NA	NA	NA	NA
JU360	-59.59484135	-69.4240931	-171.5281032	-193.2338621	-73.12221642	NA	NA	NA	NA	NA
JU367	-7.074100971	-1.001939784	-11.83327045	-4.699060137	-18.25846539	-16.22813422	-21.12489072	-58.65664482	-76.54378209	-19.55143934
JU393	15.50600963	8.529374403	30.35795523	13.35219512	21.53942362	NA	NA	NA	NA	NA
JU394	1.330984285	5.728974651	8.439422642	35.7328155	-9.294523663	NA	NA	NA	NA	NA
JU397	-23.62501376	-19.99025792	-82.56489092	-83.93782469	-45.29323839	-31.7383998	-33.41975245	-82.92137421	-59.40605888	-55.59665385
JU406	9.853724828	20.70299997	13.34518943	44.16443843	-4.947406134	6.053626576	10.15300593	4.999482923	33.80425387	8.397597403
JU440	19.45074005	13.7517127	82.583256	85.83022926	9.817280215	NA	NA	NA	NA	NA
JU561	-26.46351819	-19.81381541	-65.69825102	-45.20531529	-40.41854754	-15.64583291	-4.215276362	-65.24888628	-34.53425452	-39.87916584
JU642	12.88175611	21.64959677	-21.00489702	-1.089281842	7.320187323	20.62413647	11.50220092	1.576953981	32.88024189	26.23639459
JU751	51.56408321	49.66179667	115.5279784	82.17837248	61.08643829	11.4679015	7.621464434	16.85533065	-23.5270047	47.15238375
JU774	-11.31280881	-10.7891622	-84.08200224	-89.57275473	-37.62791303	NA	NA	NA	NA	NA
JU775	-21.56140774	-25.3019857	-95.40345575	-138.1590647	-6.301889185	-33.12165155	-36.78931452	-129.8483766	-132.4819773	-33.50025501
JU778	-27.35398837	-25.97709945	-79.37782564	-43.865049	-49.60442721	-12.05423781	-5.09889407	-18.72446403	29.0863079	-34.56252028
JU782	29.31241774	34.74384929	123.1956512	212.4109815	58.9773217	29.88928693	26.82971935	120.7472692	82.03233087	57.7336965
JU792	-42.63071998	-45.04660901	-162.6943963	-195.9865707	-63.39805129	-28.21785702	-25.99185819	-57.08823294	-64.90211004	-39.1601983
JU830	8.107059309	6.835952055	38.72912349	62.44250087	19.67009437	NA	NA	NA	NA	NA
JU847	NA	NA	NA	NA	NA	NA	NA	NA	NA	NA
KR314	-23.75606781	-24.75915466	-37.72706242	-35.96027324	-65.65960824	NA	NA	NA	NA	NA
LKC34	1.161565254	4.318795257	-22.99182283	-16.3168349	-1.550978922	NA	NA	NA	NA	NA
MY1	9.274094425	6.502056995	41.07763805	56.58727237	19.60816254	NA	NA	NA	NA	NA
MY10	-6.370239932	-10.48419878	-16.30930006	-48.50253643	-1.180821795	NA	NA	NA	NA	NA
MY16	-19.8937144	-14.19382737	-60.37750741	-83.67825421	-23.3273563	-14.02903667	-15.35411076	-70.91099952	-118.5753097	-8.979011718
MY18	-31.29450928	-38.52988867	-95.96797518	-81.94316516	-64.67706039	-7.452451043	-1.874184909	-43.06567673	-45.05062025	-33.83190136
MY2147	-12.32763009	-12.45289008	-18.59404406	-21.50289352	-29.50657259	-2.496984696	-0.1778237368	-14.52169253	1.870507032	-21.03727973
MY2212	40.12488113	52.03913425	111.9829614	122.6637479	40.34147763	42.04061925	47.94674055	109.777908	149.5593348	77.18077495
MY23	-33.89931916	-42.94577682	-113.3934448	-161.394102	-38.02721859	NA	NA	NA	NA	NA
MY2453	NA	NA	NA	NA	NA	22.19843846	30.14295476	35.97221751	99.20105174	-4.654389232
MY2530	68.60449984	94.45929609	219.2453278	235.715706	82.98255836	29.5924777	10.89046201	99.43384962	27.24354089	87.80560731
MY2535	40.58055808	44.36510854	150.0830264	149.5893808	46.34634945	19.21361979	12.07853756	44.27994035	3.75021412	47.85162319
MY2573	-10.67771142	-20.34273226	-58.61124026	-62.03232295	6.848886749	-23.54372333	-22.30299981	-87.16350617	-66.18780458	-76.54641658
MY2585	NA	NA	NA	NA	NA	42.20000426	52.83344551	147.7710277	154.1419211	72.48975752
MY2693	-8.811520567	-7.727106592	47.8441261	80.96715977	-36.79127386	6.671880572	11.53361655	8.847013222	41.48265462	-5.517931618
MY2713	-1.49644665	-5.878423583	41.22332133	44.95075198	2.55060578	9.26441374	15.34862834	44.18737014	60.57220444	9.171627522
MY2741	-20.44587018	-15.90524907	-24.65693373	9.20466708	-31.88559504	-11.1875263	-6.254296615	-25.29459582	26.10990697	-45.56542243
MY518	-3.197628641	-11.26307055	-13.21145776	44.82702271	-11.86343272	-37.97655317	-40.77585804	-109.3752513	-115.8220468	-55.36967017
MY679	21.48527731	35.15299905	52.54400881	66.64223795	33.59509878	-7.772121894	-10.45934412	-18.36549682	-117.6887714	0.7406370591
MY772	-2.429985443	-0.9982500721	22.10863645	26.12492431	-11.42952661	-10.22856752	-14.53567065	-46.40110989	-78.14348591	2.210752828
MY795	NA	NA	NA	NA	NA	-14.35339116	-1.384151916	-31.65448252	-5.887534105	-40.96752479
MY920	36.69971277	25.27203185	131.4379817	161.2085764	60.32607599	45.24808017	47.52703152	151.0104312	236.3457557	80.92973254
N2	NA	NA	NA	NA	NA	1.964388252	6.595392416	-13.81721975	35.5499051	-10.7719252
NIC1	NA	NA	NA	NA	NA	NA	NA	NA	NA	NA
NIC1049	-36.30468571	-49.21988054	-98.2320146	-168.9088576	-45.19788713	-40.9801099	-44.92714713	-109.8754998	-134.3641513	-59.40641442
NIC1107	16.84599544	29.24878763	-41.85008246	-3.531263124	19.8340611	NA	NA	NA	NA	NA
NIC166	-12.12366444	-12.49845073	-21.092906	-12.75049655	-23.00613596	-5.680613213	-3.143970957	-7.080558494	-11.61995294	0.4965982493
NIC195	23.56235322	22.7383576	26.63944417	25.85072279	34.55633585	17.17407072	16.91932325	48.54735405	32.15872367	20.07019218
NIC199	-32.43417089	-44.08845216	-131.7691545	-157.511416	-49.63222647	NA	NA	NA	NA	NA
NIC2	NA	NA	NA	NA	NA	NA	NA	NA	NA	NA
NIC207	-23.00615404	-17.66194975	-29.64995204	-22.79400595	-37.80006952	7.830193876	7.935633953	3.525993766	7.853160395	9.106925752
NIC231	7.655784293	3.422688922	-31.7017521	-6.501700429	23.27080017	18.77045564	22.6228938	14.09346206	75.23276266	17.92777232
NIC236	38.98451434	37.34934962	163.8774918	172.8575231	45.77848468	NA	NA	NA	NA	NA
NIC242	-53.29593038	-57.48693191	-154.4353208	-153.9388905	-93.71399781	NA	NA	NA	NA	NA
NIC251	-37.38448859	-37.98948111	-158.9008648	-162.2467931	-55.73953078	NA	NA	NA	NA	NA
NIC252	24.68110397	19.647288	76.25000633	66.2563658	52.70902842	NA	NA	NA	NA	NA
NIC255	NA	NA	NA	NA	NA	NA	NA	NA	NA	NA
NIC256	5.293005805	-7.810859856	1.856525855	-39.18819776	27.34376133	NA	NA	NA	NA	NA
NIC258	-19.03038982	-25.44081814	-73.06368503	-110.3897978	-17.59434913	-48.90768808	-42.72040897	-123.9651827	-138.212665	-108.7236387
NIC259	-39.48989333	-46.78532603	-159.6579446	-182.5617909	-62.25081829	NA	NA	NA	NA	NA
NIC260	-18.12250148	-20.10383216	-37.22511688	-87.25243844	1.414837827	NA	NA	NA	NA	NA
NIC261	19.31896233	7.203349412	60.54167063	20.75310561	54.99198715	NA	NA	NA	NA	NA
NIC262	-41.49983006	-35.72995651	-145.7093929	-155.239338	-72.91121442	-41.77499	-36.43634148	-136.2408659	-131.9551027	-77.01340252
NIC265	5.080159142	4.994364594	-23.24303568	-38.09882208	12.57187342	-31.04420204	-23.8652062	-103.0470742	-84.10441668	-68.90388366
NIC266	68.29501165	73.230864	272.700097	307.6767789	109.3081845	NA	NA	NA	NA	NA
NIC267	-11.3565009	-9.408849177	13.02093018	44.43666496	-9.943477837	-4.448294294	-14.20332811	-26.12724555	-64.55170787	3.584215752
NIC268	-7.5531623	-1.496701239	-62.13746798	-97.40842891	-7.960352302	-33.19667351	-31.8023791	-106.9923322	-102.3192617	-61.99774834
NIC269	-17.32194979	-20.74896583	-83.55960032	-86.1374702	-10.97480525	NA	NA	NA	NA	NA
NIC271	-5.795769979	-7.635821738	-55.43704274	-92.54607806	-7.367180197	-17.88671097	-14.29949291	-84.83507841	-89.464775	-20.46104429
NIC272	-12.64427441	-11.78069371	-88.66633122	-111.1865403	-10.82012621	-15.45433729	-24.01428409	-67.80167593	-95.41938549	-25.13462247
NIC274	-20.2425011	-19.84449239	-67.5838211	-51.43091566	-29.30322131	NA	NA	NA	NA	NA
NIC275	4.809122986	4.497738368	15.92305124	17.06816884	2.415053989	NA	NA	NA	NA	NA
NIC276	-1.31730833	5.133721456	-51.70081754	-45.95405825	-25.67598329	NA	NA	NA	NA	NA
NIC277	NA	NA	NA	NA	NA	NA	NA	NA	NA	NA
NIC3	16.16968907	1.205191548	54.39841538	35.37362209	55.42233164	NA	NA	NA	NA	NA
NIC501	9.441258317	-5.674118848	-11.37005462	-21.19673851	22.55998017	19.9062336	16.34853281	36.87465939	18.00971133	39.06804377
NIC511	1.354011175	6.85848319	16.8767553	26.96738666	-5.290073536	4.845249721	8.742275648	36.7362314	50.88676943	-11.40899155
NIC513	NA	NA	NA	NA	NA	-19.02964385	-20.56036422	-57.36519276	-51.02682291	-28.58574581
NIC514	-34.47810138	-34.5094258	-111.95362	-133.6049295	-36.99488985	-14.86037011	-17.78705415	-38.18546106	-25.84056012	-31.46131521
NIC515	7.550185871	1.288940922	51.5158846	44.74651102	27.33945096	59.95385093	58.27904356	173.115171	219.966711	99.84060753
NIC522	-22.50269751	-23.17966976	-68.58628405	-63.45428935	-47.07726928	-34.45702979	-31.17622286	-81.08281749	-84.99757076	-63.1946898
NIC523	NA	NA	NA	NA	NA	NA	NA	NA	NA	NA
NIC526	-10.36482195	-6.527669003	-119.8767804	-131.2884392	-9.949176306	-38.74479121	-29.87773803	-128.8556234	-166.9942372	-52.40063053
NIC527	-38.84435941	-52.989921	-59.59495225	-173.9483021	-33.23236114	13.29222368	-5.851658297	38.95437489	-26.94475206	22.12472496
NIC528	NA	NA	NA	NA	NA	26.46097376	20.98771228	105.5477122	119.6344109	49.10652235
NIC529	NA	NA	NA	NA	NA	-19.01736703	-17.07417317	-68.91689531	-60.53065942	-37.38512815
PB303	22.79671965	32.14039735	67.46300051	79.2100908	7.10641961	NA	NA	NA	NA	NA
PS2025	16.30680152	4.619255586	75.66129918	79.01640317	39.19119287	27.16311854	20.63595881	112.6446137	110.3989869	53.6882787
PX179	15.15212874	34.27370559	104.3417583	149.9726668	45.16314204	NA	NA	NA	NA	NA
QG2075	NA	NA	NA	NA	NA	-11.50914503	-27.50625448	-30.74050023	-103.6301722	-0.1827710785
QG556	2.047904511	2.186850079	34.03923197	64.01781754	6.414171329	0.8728705324	-7.241483494	19.81375766	-16.21606109	1.30475033
QG557	-6.739245151	-16.91960628	-2.247779328	4.040447425	-1.052876199	6.752595707	0.5132744175	27.89756818	14.81677038	25.29918616
QW947	NA	NA	NA	NA	NA	NA	NA	NA	NA	NA
QX1212	3.298503586	15.79976371	6.36681516	33.57657518	-4.576363004	-7.679413945	-8.736089772	2.398086295	4.302913253	-5.201589811
QX1233	-14.7471248	-18.39109586	-28.87775883	-7.994570156	-27.34097904	-18.07476287	-14.04792842	-29.19528849	-69.76184309	-19.28081634
QX1791	-20.62484591	-23.29475296	-57.61738832	-65.35638587	-40.94941201	-29.4648846	-26.08677959	-47.40119548	-85.36975475	-45.91922761
QX1792	-49.1001171	-51.63282576	-111.9871084	-139.0662049	-61.0814435	-51.07446224	-50.06981949	-120.9113755	-147.2456792	-78.40905059
QX1793	-4.995787491	-4.430804485	44.75008207	21.517549	-17.78869586	32.79413839	40.93025406	169.1333721	244.2556983	34.40808156
QX1794	6.538326711	5.723183404	17.54101454	10.18960223	21.65250816	NA	NA	NA	NA	NA
RC301	43.4375014	55.15440727	173.6348239	203.0884458	47.79806427	-7.878114479	-12.01410136	-10.96632613	-42.60973184	7.85334731
WN2001	-37.68445996	-57.45140499	-128.2037934	-142.9943833	-66.53174204	-48.94677878	-40.02873606	-127.7362845	-111.011221	-123.4353494
WN2033	0.05044819592	-1.116920151	52.13826613	56.37402162	-10.7131419	-12.25343518	-7.594512365	-32.95694732	-11.48060417	-23.87888801
WN2050	58.6870848	65.84510995	126.2919535	151.1717112	63.19197907	55.28504081	68.10980006	193.6758164	251.0487887	64.97688827
XZ1513	-36.80324765	-53.15918209	-79.74125124	-86.67143574	-35.37580818	-33.73145733	-52.00999391	-87.42619902	-122.3064125	-46.3458361
XZ1514	12.02621115	9.21679126	-10.08273883	-50.02213612	6.459156567	NA	NA	NA	NA	NA
XZ1516	NA	NA	NA	NA	NA	-36.23843731	-59.11763931	-101.709318	-167.3748475	-41.72089284
