## Supplementary Table 11 for "The *Caenorhabditis elegans* pangenome elucidates hyper-divergent region gene content to reveal extensive gene copy-number variation and a novel anthelmintic resistance locus"

Gene Family	String used for IPR annotation searching	IPR descriptions
G-protein coupled receptors	7TM	7TM GPCR, serpentine receptor class h (Srh); 7TM GPCR, serpentine receptor class r (Str); 7TM GPCR, serpentine receptor class d (Srd); 7TM GPCR, serpentine receptor class w (Srw); GPCR, rhodopsin-like, 7TM; 7TM GPCR, serpentine receptor class ab (Srab); 7TM GPCR, serpentine receptor class bc (Srbc); 7TM GPCR, serpentine receptor class g (Srg); 7TM GPCR, serpentine receptor class a (Sra); 7TM GPCR…
F-box proteins	F-box	F-box-like domain superfamily; F-box domain; F-box A protein FB224; Sdz-33, F-box domain; F-box protein she-1-like; WD repeat and F-box domain-containing protein; F-box only protein 25/32; F-box/SPRY and SOCS box protein families; F-box only protein 11, UBR-box; F-box only substrate-recognition component; F-box only protein 47; F-box associated (FBA) domain; F-box only protein; F-box only protein…
C-type lectins	C-type lectin	C-type lectin-like/link domain superfamily; C-type lectin-like; C-type lectin fold; Snake venom C-type lectin-like; C-type lectin, conserved site; C-type lectin and snaclec domain-containing protein; C-type lectin and matrix domain-containing protein
Cytochrome P450s	Cytochrome P450	Cytochrome P450 family 2; Cytochrome P450; Cytochrome P450 superfamily; Cytochrome P450, E-class, group I; Cytochrome P450, conserved site; Insect Cytochrome P450 Detoxification; Cytochrome P450, E-class, group II; Cytochrome P450 Monooxygenases; Cytochrome P450 3A; Plant Cytochrome P450 Monooxygenases; Cytochrome P450, families 11 and 27; Cytochrome P450, E-class, group IV
Nuclear hormone receptors	uclear hormone receptor	Nuclear hormone receptor-like domain superfamily; Zinc finger, nuclear hormone receptor-type; Nuclear hormone receptor, ligand-binding domain; Nuclear hormone receptor; Nuclear hormone receptor family NR2 subfamily; Nuclear hormone receptor family member nhr-150; Nuclear hormone receptor family 5-like; Nuclear hormone receptor family NR1 subfamily; Nuclear hormone receptor family NR3 subfamily
