## Supplementary Table 10 for "The *Caenorhabditis elegans* pangenome elucidates hyper-divergent region gene content to reveal extensive gene copy-number variation and a novel anthelmintic resistance locus"

IPR_accession	IPR_description	Genes in wild strain HDRs with IPR annotation	Genes in background with IPR annotation	Genes in pangengome genes set with any IPR annotation	Total genes in pangenome with any IPR annotation (background)	Expected number of genes with IPR annotation	Enrichment ratio	Odds Ratio with Haldane–Anscombe correction	p-value	FDR-adjusted p-value	Gene set
IPR008999	Actin-crosslinking	386	850	57444	2360448	20.685649503823	18.660279433269	33.577681661541	0	9.99988867182683e-321	Core
IPR052883	Hisactophilin	386	700	57444	2360448	17.0352407678542	22.6589107403981	49.5957049101685	0	9.99988867182683e-321	Core
IPR050182	Cytochrome P450 family 2	958	6214	57444	2360448	151.224265902066	6.33496214569432	7.41742687985737	0	9.99988867182683e-321	Core
IPR018378	C-type lectin, conserved site	1066	5148	99973	2360448	218.035306857003	4.88911642507113	5.95964350269499	0	9.99988867182683e-321	Accessory
IPR017972	Cytochrome P450, conserved site	1082	10973	57444	2360448	267.039567065235	4.05183401055949	4.45247051825233	0	9.99988867182683e-321	Core
IPR036396	Cytochrome P450 superfamily	1090	12235	57444	2360448	297.751672563852	3.66076868893575	3.97910594892891	7.46311124571157e-287	5.92357801159621e-284	Core
IPR001128	Cytochrome P450	1090	12171	57444	2360448	296.194164836506	3.68001847910023	4.00219860124501	8.84487024043004e-289	7.56032293166605e-286	Core
IPR002401	Cytochrome P450, E-class, group I	1090	11214	57444	2360448	272.904557101025	3.99407035037711	4.3823282568211	2.16474862725342e-319	2.00455722883667e-316	Core
IPR019430	7TM GPCR, serpentine receptor class x (Srx)	1361	18419	57444	2360448	448.245856718725	3.03628015652587	3.25317749356116	4.36333331668315e-276	3.23235732099888e-273	Core
IPR051152	Caenorhabditis elegans Orphan Nuclear Receptors	1429	10772	57444	2360448	262.148019359037	5.45111881254707	6.26463363259148	0	9.99988867182683e-321	Core
IPR000315	B-box-type zinc finger	1559	3478	99973	2360448	147.305127670679	10.583474076241	18.6452895299411	0	9.99988867182683e-321	Accessory
IPR018817	7TM GPCR, serpentine receptor class z (Srz)	1826	11691	99973	2360448	495.153607704978	3.68774451318946	4.2454299027697	0	9.99988867182683e-321	Accessory
IPR017907	Zinc finger, RING-type, conserved site	1843	12305	99973	2360448	521.158595741147	3.53635153494694	4.04006900619994	0	9.99988867182683e-321	Accessory
IPR003131	Potassium channel tetramerisation-type BTB domain	1958	7110	99973	2360448	301.132679050756	6.50211729318815	8.74620517087363	0	9.99988867182683e-321	Accessory
IPR049636	Hepatocyte nuclear factor 4-like, DNA-binding domain	1962	22445	57444	2360448	546.222827192126	3.59194069220013	3.9415256251758	0	9.99988867182683e-321	Core
IPR003326	TRA-1 regulated	2013	6066	99973	2360448	256.915728709126	7.8352540349099	11.441708659206	0	9.99988867182683e-321	Accessory
IPR019420	7TM GPCR, serpentine receptor class bc (Srbc)	2160	13105	99973	2360448	555.041316309446	3.89160218623393	4.53953900401471	0	9.99988867182683e-321	Accessory
IPR019422	7TM GPCR, serpentine receptor class h (Srh)	2762	45562	57444	2360448	1108.79948552139	2.49098239678676	2.6677972331949	0	9.99988867182683e-321	Core
IPR000536	Nuclear hormone receptor, ligand-binding domain	3373	39680	57444	2360448	965.654790954937	3.49296667048525	3.89501842644054	0	9.99988867182683e-321	Core
IPR001628	Zinc finger, nuclear hormone receptor-type	3376	39386	57444	2360448	958.499989832439	3.52217009474375	3.93136844707473	0	9.99988867182683e-321	Core
IPR013088	Zinc finger, NHR/GATA-type	3376	40824	57444	2360448	993.495241581259	3.39810384459086	3.77800826289997	0	9.99988867182683e-321	Core
IPR035500	Nuclear hormone receptor-like domain superfamily	3399	40548	57444	2360448	986.778489507077	3.44454204884208	3.83649594731505	0	9.99988867182683e-321	Core
IPR008974	TRAF-like	3644	10394	99973	2360448	440.221246983623	8.27765589454968	12.6311742238129	0	9.99988867182683e-321	Accessory
IPR001304	C-type lectin-like	4168	36529	99973	2360448	1547.12737454924	2.69402511297065	2.99569935175002	0	9.99988867182683e-321	Accessory
IPR002083	MATH/TRAF domain	4305	12232	99973	2360448	518.06679748929	8.30973924764788	12.7877026407349	0	9.99988867182683e-321	Accessory
IPR000210	BTB/POZ domain	4475	22328	99973	2360448	945.666731061222	4.73211106303611	5.88678017330096	0	9.99988867182683e-321	Accessory
IPR016186	C-type lectin-like/link domain superfamily	4510	40754	99973	2360448	1726.07049255057	2.61287127001151	2.89951398818284	0	9.99988867182683e-321	Accessory
IPR016187	C-type lectin fold	4773	45717	99973	2360448	1936.27042027615	2.46504824430426	2.71808753258087	0	9.99988867182683e-321	Accessory
IPR011333	SKP1/BTB/POZ domain superfamily	4883	28619	99973	2360448	1212.11197493018	4.02850569996329	4.83941411354881	0	9.99988867182683e-321	Accessory
IPR019427	7TM GPCR, serpentine receptor class w (Srw)	5037	26335	99973	2360448	1115.37680770769	4.515962646159	5.57855020329851	0	9.99988867182683e-321	Accessory
IPR017452	GPCR, rhodopsin-like, 7TM	5204	65100	99973	2360448	2757.20638624532	1.88741765069195	2.01765097180271	0	9.99988867182683e-321	Accessory
IPR012885	Sdz-33, F-box domain	6301	34846	99973	2360448	1475.84660115368	4.26941390458498	5.2598679588123	0	9.99988867182683e-321	Accessory
IPR019422	7TM GPCR, serpentine receptor class h (Srh)	6729	45562	99973	2360448	1929.70564316604	3.48706033162644	4.12883201186743	0	9.99988867182683e-321	Accessory
IPR002900	Domain of unknown function DUF38/FTH, Caenorhabditis species	8120	41908	99973	2360448	1774.94631697034	4.57478624697791	5.82609309877004	0	9.99988867182683e-321	Accessory
IPR001810	F-box domain	11019	66634	99973	2360448	2822.17650293504	3.90443332957395	4.91110520322169	0	9.99988867182683e-321	Accessory
