## Supplementary Table 8 for "The *Caenorhabditis elegans* pangenome elucidates hyper-divergent region gene content to reveal extensive gene copy-number variation and a novel anthelmintic resistance locus"

Strain	Wild strain HDR count	Span of wild strain HDRs	Largest wild strain HDR	Mean wild strain HDR size	N2 HDRs count	N2 HDRs span	Largest N2 HDR	Mean N2 HDR size	Wild strain accesory genes	Wild strain core genes	Wild strain private genes	Wil strain accesory genes in HDRs	Wild strain core genes in HDRs	Wil strain private genes in HDRs	Wild strain gene count	Wild strain gene count in HDRs
XZ1516	310	14885794.25	972088	48018.69113	349	14112000	920000	40435.53009	7677	15007	308	2465	1732	90	22992	4287
XZ1515	136	3517292.517	155532.2746	25862.44498	145	3183000	172000	21951.72414	7649	15010	115	787	368	3	22774	1158
XZ1513	123	3477379.079	281098.2531	28271.37462	135	3325000	232000	24629.62963	7545	14984	100	793	411	5	22629	1209
WN2117	54	2235900.5	443565.9425	41405.56482	58	2078000	345000	35827.58621	7392	15032	84	402	206	6	22508	614
WN2082	49	843406.5604	99928.03537	17212.37878	50	760000	103000	15200	7519	14986	78	124	83	0	22583	207
WN2001	86	3395496.09	290959	39482.51268	91	2954000	208000	32461.53846	7462	15034	81	886	247	4	22577	1137
TWN2530	71	2285505.746	132825	32190.22177	80	2190000	171000	27375	7518	15024	66	618	138	3	22608	759
RC301	43	2166713.673	434741.9425	50388.69008	51	1867000	345000	36607.84314	7444	15012	66	538	141	6	22522	685
QX1794	113	3743683.143	282403.4979	33129.93931	123	3403000	232000	27666.66667	7637	15029	106	910	381	15	22772	1306
QX1791	118	4954238.23	532017.3027	41985.06974	130	4331000	340000	33315.38462	7710	14991	182	1107	507	37	22883	1651
QG4021	63	1922683.094	197671.3237	30518.77926	69	2100000	208000	30434.78261	7376	15015	80	468	170	9	22471	647
QG4018	59	1268864.937	148509.9357	21506.18537	61	1410000	208000	23114.7541	7542	15037	93	237	155	0	22672	392
PX179	27	754732.7026	180450.8106	27953.06306	29	686000	159000	23655.17241	7471	15021	50	189	66	0	22542	255
NIC526	51	1888098.458	305832.0472	37021.53839	55	1486000	159000	27018.18182	7605	15027	75	401	144	4	22707	549
NIC259	41	1436389.074	267535.5106	35033.87984	47	1189000	159000	25297.87234	7502	15013	68	413	114	3	22583	530
NIC2	17	294703.605	70564.48206	17335.50618	17	306000	66000	18000	7553	15006	77	61	19	1	22636	81
NIC199	114	4003389.779	388027.7016	35117.4542	122	3258000	339000	26704.91803	7605	15004	107	936	355	11	22716	1302
NIC195	121	4362383.458	308925	36052.75585	126	3676000	260000	29174.60317	7400	15026	107	1080	409	13	22533	1502
NIC1810	96	3315272.117	344922.6033	34534.08455	106	2974000	172000	28056.60377	7466	15011	113	888	297	7	22590	1192
NIC1792	93	3125900.499	366767.6033	33611.83332	101	2885000	208000	28564.35644	7506	15023	129	740	301	6	22658	1047
NIC1790	106	3913930.586	343400	36923.87345	121	3546000	208000	29305.78512	7469	14998	91	961	332	5	22558	1298
NIC1775	57	1355545.456	137523.2359	23781.49923	58	1436000	153000	24758.62069	7588	15043	63	302	142	0	22694	444
NIC1119	77	2458522.501	282660.1494	31928.86364	84	2293000	232000	27297.61905	7310	15015	102	652	238	5	22427	895
NIC1	52	1785392.423	202792.3769	34334.46967	56	1675000	208000	29910.71429	7397	15004	63	435	143	2	22464	580
MY2693	51	2079197.058	431475.9425	40768.56977	58	1823000	345000	31431.03448	7539	15032	64	523	142	3	22635	668
MY23	110	3834879.586	282505.4979	34862.54169	127	3599000	259000	28338.58268	7586	15011	97	958	371	15	22694	1344
MY2212	44	1398223.197	203473.3237	31777.79994	49	1349000	179000	27530.61224	7502	15016	76	418	82	2	22594	502
MY2147	41	1161899.223	140108	28339.00544	43	1068000	159000	24837.2093	7481	15038	86	260	103	4	22605	367
MY16	86	3074694.921	198729.4991	35752.26652	97	2828000	257000	29154.63918	7472	15029	110	767	291	12	22611	1070
MY10	79	3463349.489	282766	43839.86695	84	3026000	237000	36023.80952	7450	15025	92	776	280	8	22567	1064
MY1	65	2245572.531	369250.6033	34547.2697	70	1957000	173000	27957.14286	7485	14997	73	518	196	2	22555	716
LKC34	58	1620298.558	388342.868	27936.18204	65	1624000	156000	24984.61538	7496	15028	66	393	123	2	22590	518
JU782	113	4137652.552	304525	36616.39427	120	3555000	208000	29625	7605	15064	135	950	419	9	22804	1378
JU775	125	3726275.011	289503	29810.20009	134	3400000	257000	25373.13433	7498	15010	101	761	406	5	22609	1172
JU440	21	609753.2638	137945.9357	29035.8697	21	513000	156000	24428.57143	7502	15003	58	120	50	2	22563	172
JU394	24	705168.7222	175846.4009	29382.03009	26	641000	173000	24653.84615	7514	15023	87	93	123	3	22624	219
JU346	41	906500.1692	87766.10228	22109.76022	46	819000	108000	17804.34783	7388	15016	106	180	85	2	22510	267
JU3282	52	2272749.584	434163.9425	43706.72277	55	1841000	345000	33472.72727	7565	15000	74	580	146	7	22639	733
JU3226	274	8381241.186	377071	30588.47148	295	7163000	278000	24281.35593	7769	14965	126	1593	992	22	22860	2607
JU3166	88	3606032.331	310971	40977.64013	99	2954000	231000	29838.38384	7370	14995	121	887	263	31	22486	1181
JU3128	32	908936.5928	189529.8106	28404.26853	34	864000	159000	25411.76471	7519	15001	78	225	69	3	22598	297
JU311	46	1382850.294	232444.0457	30061.96291	51	1300000	189000	25490.19608	7519	15002	90	399	87	6	22611	492
JU310	42	1198257.4	155893	28529.93808	45	1124000	159000	24977.77778	7609	15116	116	278	103	3	22841	384
JU2841	58	2325018.549	447779.9425	40086.5267	64	1967000	345000	30734.375	7552	15019	81	557	172	9	22652	738
JU2829	72	2055269.783	132887	28545.41366	77	1917000	172000	24896.1039	7575	15018	96	536	166	8	22689	710
JU2600	63	2203692.278	234297.7307	34979.24251	72	1910000	159000	26527.77778	7544	14999	94	535	171	16	22637	722
JU258	115	3798857.81	327501	33033.54617	127	3338000	189000	26283.46457	7392	15003	146	925	333	14	22541	1272
JU2526	134	5169761.598	241957.005	38580.31043	150	4706000	257000	31373.33333	7309	15007	133	1054	563	27	22449	1644
JU2001	80	2907771.213	306826	36347.14016	92	2594000	185000	28195.65217	7681	15013	127	825	232	11	22821	1068
JU1581	52	1623424.096	155026	31219.69415	56	1475000	170000	26339.28571	7568	15007	92	362	139	5	22667	506
JU1409	46	1134102.808	184508.8583	24654.40886	47	1137000	159000	24191.48936	7421	14995	68	256	75	1	22484	332
JU1400	77	3604094.512	346368	46806.42223	87	2838000	179000	32620.68966	7722	15001	103	930	283	6	22826	1219
JT11398	24	749517.8315	194821.9537	31229.90964	30	683000	159000	22766.66667	7349	15002	71	194	60	2	22422	256
EG4725	107	4062662.67	434102.9425	37968.81	114	3546000	345000	31105.26316	7414	15036	90	990	362	8	22540	1360
ED3073	48	1634986.379	279818	34062.21623	53	1417000	159000	26735.84906	7393	14994	77	436	95	2	22464	533
ED3049	75	2382703.381	254616.1788	31769.37842	82	2544000	189000	31024.39024	7326	15021	73	529	218	3	22420	750
ED3017	35	852453.56	130959	24355.816	43	837000	159000	19465.11628	7436	15016	71	188	97	0	22523	285
ECA923	97	3263728.548	361222	33646.68606	103	2980000	172000	28932.03883	7561	15020	75	914	215	5	22656	1134
ECA768	111	3388497.52	217902.5927	30527.00469	125	3225000	281000	25800	7400	15006	121	747	335	12	22527	1094
ECA742	287	8864901.892	343169.5798	30888.1599	322	7838000	270000	24341.61491	7632	15006	213	1571	1099	70	22851	2740
ECA741	292	8096205.107	351871.8031	27726.72982	315	7181000	260000	22796.8254	7660	15079	241	1364	967	56	22980	2387
ECA738	112	3659438.015	281098.2531	32673.55371	125	3290000	232000	26320	7532	15022	116	993	341	25	22670	1359
ECA730	228	5183287.011	252291.8991	22733.71496	247	4702000	259000	19036.43725	7653	15001	106	933	642	6	22760	1581
ECA723	242	6141731.432	230184	25379.05551	265	5103000	151000	19256.60377	7657	15036	155	1157	717	16	22848	1890
ECA722	253	6064301.123	200693.9598	23969.56966	274	5583000	174000	20375.91241	7459	15029	150	1149	735	25	22638	1909
ECA706	114	3753523.969	294186	32925.64885	130	3048000	215000	23446.15385	7455	15004	156	963	328	21	22615	1312
ECA703	124	4136536.596	353122	33359.16609	143	3607000	257000	25223.77622	7339	14990	141	1062	377	20	22470	1459
ECA701	273	13581335.01	977754.2218	49748.47989	297	12167000	837000	40966.32997	7615	15014	373	2428	1454	118	23002	4000
ECA594	107	3140453.267	155182.6502	29350.03053	117	3039000	208000	25974.35897	7481	15023	97	801	279	10	22601	1090
ECA369	156	9428350.589	541392.5142	60438.1448	177	8444000	436000	47706.21469	7453	15044	302	1810	1016	96	22799	2922
ECA36	280	8673351.249	377040	30976.25446	306	7424000	278000	24261.43791	7691	14970	120	1583	1011	21	22781	2615
ECA347	280	7130092.699	265621.979	25464.61678	312	6621000	223000	21221.15385	7459	14974	108	1192	856	16	22541	2064
ECA3088	287	14927818.88	1123386.199	52013.3062	317	14010000	954000	44195.5836	7510	15020	332	2373	1773	132	22862	4278
ECA3035	106	3529915.869	279960	33301.0931	116	3175000	231000	27370.68966	7360	15054	173	856	291	25	22587	1172
ECA3025	230	5638783.527	185334.6331	24516.45012	244	5032000	215000	20622.95082	7904	14969	115	999	662	17	22988	1678
ECA3012	273	7126843.707	206039.7594	26105.65461	298	6806000	196000	22838.92617	7409	14987	136	1154	903	16	22532	2073
ECA3005	255	10341837.24	991000.1505	40556.22447	277	9472000	840000	34194.94585	7690	15002	258	1863	1132	67	22950	3062
ECA2968	65	2036538.679	281106.4357	31331.3643	82	2008000	232000	24487.80488	7688	15088	181	499	216	3	22957	718
ECA2952	259	12237383.14	1090710.995	47248.58356	291	10493000	837000	36058.41924	7888	14975	128	2082	1418	15	22991	3515
ECA2948	224	7847111.357	846026.8106	35031.74713	244	7055000	921000	28913.93443	7569	14992	66	1439	841	7	22627	2287
ECA2676	79	3188184.024	357279.2786	40356.75979	92	2758000	180000	29978.26087	7472	15010	55	860	212	6	22537	1078
ECA2607	34	1404036.378	218400.5343	41295.18759	36	1324000	205000	36777.77778	7123	15011	70	341	73	4	22204	418
ECA259	83	2500168.489	147594.7401	30122.51191	89	2342000	172000	26314.60674	7549	15002	79	612	237	10	22630	859
ECA2581	186	6688121.142	471036.1221	35957.64055	207	6020000	287000	29082.1256	7598	14988	87	1317	809	8	22673	2134
ECA2565	15	994816.9932	217886.5343	66321.13288	17	905000	205000	53235.29412	7500	15009	65	299	20	4	22574	323
ECA2561	139	4701158.271	394025.7521	33821.28252	154	3902000	215000	25337.66234	7591	14988	104	951	506	4	22683	1461
ECA2555	64	2216026.115	357277.2786	34625.40805	71	1907000	156000	26859.15493	7575	15047	124	583	163	3	22746	749
ECA2529	72	2304842.068	282477.2531	32011.69539	75	2134000	232000	28453.33333	7487	14999	78	598	187	6	22564	791
ECA251	56	1636471.133	137919.9357	29222.6988	60	1588000	172000	26466.66667	7562	15013	56	458	95	1	22631	554
ECA250	58	1679774.928	137959.9357	28961.63669	62	1639000	172000	26435.48387	7631	15007	99	471	110	3	22737	584
ECA248	65	1921757.487	228505.6324	29565.4998	69	1831000	172000	26536.23188	7503	15001	62	505	129	1	22566	635
ECA2473	234	5863435.424	327597.2549	25057.41634	260	5216000	199000	20061.53846	7421	14997	113	1162	716	11	22531	1889
ECA2452	117	3802074.873	243800	32496.36643	130	3120000	177000	24000	7658	14999	107	867	395	13	22764	1275
ECA2417	224	5797822.137	356955.8494	25883.13454	247	5098000	198000	20639.67611	7536	14998	133	1147	705	15	22667	1867
ECA2377	119	4207725.049	335377.1692	35359.03403	134	3610000	217000	26940.29851	7921	15012	157	1033	392	12	23090	1437
ECA2367	294	7301350.796	208788.6049	24834.52652	320	6987000	184000	21834.375	7575	14967	159	1297	916	28	22701	2241
ECA2336	257	12580792.67	1101964.995	48952.50066	285	10563000	841000	37063.15789	7880	14975	86	2186	1380	19	22941	3585
ECA2281	262	14005778.36	1112410.908	53457.16931	292	12271000	920000	42023.9726	7905	14978	87	2384	1624	12	22970	4020
ECA2199	319	15461988.5	954110	48470.18337	350	12869000	837000	36768.57143	7365	15057	425	2332	1686	143	22847	4161
ECA2187	272	13231412.15	1088250.995	48644.89761	297	11264000	837000	37925.92593	7810	14987	94	2249	1433	13	22891	3695
ECA2151	198	8817228.627	1010079.702	44531.45771	218	8763000	921000	40197.24771	7479	14999	159	1442	918	23	22637	2383
ECA2111	95	2608346.367	190186	27456.27754	103	2372000	172000	23029.12621	7723	15009	93	633	213	9	22825	855
ECA2109	262	14410314.39	1114880.908	55001.19996	295	12353000	920000	41874.57627	7912	14968	89	2423	1626	19	22969	4068
ECA2081	227	5954751.08	347993.6076	26232.38361	256	5279000	198000	20621.09375	7494	14988	126	1176	720	13	22608	1909
ECA1997	250	6237866.865	289808.9962	24951.46746	276	5533000	232000	20047.10145	7468	15005	127	1235	759	10	22600	2004
ECA1943	112	3961756.099	334085.3726	35372.82231	124	3423000	210000	27604.83871	7807	15019	105	1070	358	7	22931	1435
ECA191	234	6293770.772	236145	26896.45629	255	5539000	175000	21721.56863	7322	14998	144	1221	719	37	22464	1977
ECA1889	111	3532992.209	281074.3402	31828.75864	120	3446000	232000	28716.66667	7486	15022	116	844	335	12	22624	1191
ECA1851	276	13866250.7	1137866.908	50240.03878	309	11957000	920000	38695.79288	7816	14978	156	2435	1583	57	22950	4075
ECA1843	291	7628670.444	222788.4887	26215.36235	315	7248000	195000	23009.52381	7519	14983	160	1305	933	41	22662	2279
ECA1825	243	6755226.629	377094	27799.28654	266	6026000	278000	22654.13534	7816	14964	90	1272	813	9	22870	2094
ECA1769	217	9381784.227	1218480.886	43234.0287	231	7909000	954000	34238.09524	7669	14985	85	1692	1005	21	22739	2718
ECA1761	250	10798623.58	971286.2895	43194.49431	267	9737000	837000	36468.16479	7882	14980	168	1799	1152	63	23030	3014
ECA1757	110	3389848.748	281092.2531	30816.8068	119	3149000	232000	26462.18487	7488	15015	99	871	338	8	22602	1217
ECA1751	216	5652460.769	298390	26168.79986	234	5021000	259000	21457.26496	7484	14977	80	1017	694	11	22541	1722
ECA1725	253	11001072.84	1201142.895	43482.50135	276	9816000	920000	35565.21739	7630	14974	127	1854	1162	21	22731	3037
ECA1693	181	5160105.647	328909.3027	28508.87098	198	4375000	259000	22095.9596	7517	15006	116	1110	559	22	22639	1691
ECA1493	296	15104880.39	1111962.181	51030.0013	323	14164000	1138000	43851.39319	7413	15025	288	2460	1772	112	22726	4344
ECA1413	115	3185266.858	155528.2746	27697.97268	125	2947000	172000	23576	7609	15011	88	758	303	7	22708	1068
ECA1409	225	7903415.857	590965.2905	35126.2927	244	6683000	471000	27389.34426	7585	14994	80	1489	870	11	22659	2370
ECA1287	215	5792653.492	240872	26942.57438	237	5162000	218000	21780.59072	7587	14980	158	1215	649	23	22725	1887
ECA1286	242	6425233.916	338806.39	26550.55337	272	5651000	277000	20775.73529	7396	15005	194	1259	762	41	22595	2062
ECA1260	125	4398325.842	308457.0563	35186.60673	140	3931000	238000	28078.57143	7705	15000	145	1063	469	30	22850	1562
ECA1255	108	3515785.246	281216.4421	32553.56709	121	3214000	232000	26561.98347	7510	15000	81	861	314	10	22591	1185
ECA1243	111	3987160.521	293959.2199	35920.36505	122	3654000	237000	29950.81967	7424	15009	123	961	381	10	22556	1352
ECA1237	240	5990335.486	167412.8415	24959.73119	266	5223000	164000	19635.33835	7535	15011	141	1153	724	15	22687	1892
ECA1228	232	6128678.131	243171.9895	26416.71608	259	5480000	189000	21158.30116	7324	14994	142	1171	722	26	22460	1919
ECA1208	232	5803764.053	289813.9962	25016.22437	249	5086000	232000	20425.70281	7444	14994	160	1096	695	25	22598	1816
ECA1202	230	5708772.814	243171.9895	24820.75137	249	5065000	259000	20341.36546	7334	15004	171	1093	635	38	22509	1766
ECA1195	239	5434947.237	170922.7659	22740.36501	263	5057000	187000	19228.13688	7586	14978	110	886	693	12	22674	1591
ECA1187	278	6634545.509	224181	23865.27161	299	6238000	303000	20862.87625	7434	14967	147	1139	844	28	22548	2011
ECA1186	75	2199915.112	134631	29332.2015	85	1913000	171000	22505.88235	7420	15006	122	551	198	6	22548	755
ECA1185	284	7657173.543	220655.4914	26961.87867	312	7063000	218000	22637.82051	7560	14967	129	1342	948	18	22656	2308
DL238	135	4096589.63	243782	30345.10837	146	3767000	177000	25801.36986	7514	15011	151	906	459	19	22676	1384
CX11314	77	2547602.882	161994.5309	33085.75172	84	2394000	172000	28500	7674	15001	74	704	183	7	22749	894
CX11264	90	2917767.843	182554.2862	32419.6427	97	2701000	172000	27845.36082	7494	15001	89	735	237	9	22584	981
CX11254	81	2412094.165	171733.5309	29778.94031	88	2230000	172000	25340.90909	7449	15003	72	658	201	1	22524	860
CB4856	121	4170964.069	330597.6529	34470.77743	138	3552000	187000	25739.13043	7255	15006	110	1122	364	21	22371	1507
CB4852	32	758281.8535	119232.0367	23696.30792	33	705000	135000	21363.63636	7480	14996	78	184	67	1	22554	252
AB1	45	1441439.961	134535.5424	32031.99913	49	1300000	136000	26530.61224	7627	15021	82	267	151	3	22730	421
