## Supplementary Table 4 for "The *Caenorhabditis elegans* pangenome elucidates hyper-divergent region gene content to reveal extensive gene copy-number variation and a novel anthelmintic resistance locus"

chrom	pos	ref	alt	sv_type	sv_length	number_svs_merged	ECA1202	ECA1208	ECA1228	ECA1237	ECA1286	ECA1287	ECA1409	ECA1751	ECA1769	ECA191	ECA1997	ECA2081	ECA2417	ECA2473	ECA2948	ECA722	ECA723	ECA730	ECA2151
I	453424	CCTTAGACAATACAACAAATAAGAATGTGATCGATTCAGCAGACCCCTATTT	C	DEL	51	19	1	1	1	1	1	1	1	1	1	1	1	1	1	1	1	1	1	1	1
I	728330	GGTGTGATAACATATGTTATTTATTTTTAAATTTAAATAAAGTTTTTTTTTAATTTTTGCTAAAAAACGAATAGTT	G	DEL	75	19	1	1	1	1	1	1	1	1	1	1	1	1	1	1	1	1	1	1	1
II	4468834	TCGTAGCGAAAACTACAGTAACTCTTTAAATGGGTACTGTAACGCTTGTGTCGATTTACGGGCGTAGTCCGTAAATCGGCACAAGTGCTACAGTAGTCATGAAAGGAGTTACTGTAGTTTTTCTCTACGAGATATTTTGCG	T	DEL	140	19	1	1	1	1	1	1	1	1	1	1	1	1	1	1	1	1	1	1	1
II	4758612	A	ACTCCGTGGTACAACTATCCAAATGAGCCATTTCGAAGAGTACAGTAACTGGAAAAG	INS	56	19	1	1	1	1	1	1	1	1	1	1	1	1	1	1	1	1	1	1	1
II	4860045	AAACAACAAAAAACGAGCTAAGAAAAACTATTTATTGGGCACAAAAGGCCAAAGAAAG	A	DEL	57	19	1	1	1	1	1	1	1	1	1	1	1	1	1	1	1	1	1	1	1
II	4930677	TGAATCTGCGTTAAATATTAAAAAAAACAAATGTTTATTTTGGAATATCTATGGAGTTACATTAAAAATTTACGTGGTCACTCTCCCTAATAAAAAAAAGGCTGTGTTGGATTATTTGCCTATAAAAGGCATCGAAATTGTCATAACTTCTCATATTGGAATCTTCGATCGCCTTCAATCATCGTAATCAACATCGATGACGCCGAAGCCGAATCCGCCACCAAAAGAAGACACATGGAGCGTTCCAGCCTATTGGATCCCCATTTCCGCCGAGCCCCGTCAAGTGTATGGGAGAGCAGAACATGTATGTGGCTCTCTGGTACAAACATGGCAAGCCAATTCATGGGCGTTCCTGGAATAACGGAGGA	T	DEL	367	19	1	1	1	1	1	1	1	1	1	1	1	1	1	1	1	1	1	1	1
II	5146813	CAGACAAAATGGCTACAGGGATTTTCAAAAAAGTTATTTTGAAGCCAGATATAAATTTTCAAAGGTTGGAAAATCTACTAATTTTGCATAGTACACCCATACCCGAAGGTGTGGCGGGCCGCCCGCTAGTTGTAGAAAAGTTAGAAACAATAATATTGTCAAAGCGATTTATTAGGTCAATAGTTCATGTATCAGTTCCAAATTCCATGAGAGCAAACATTTTGACACCAGAAACGAGAAATACGTATTGCATAGCCAAGTGCATCATATCATAGTCAGTCTGAGTCCGAAAAGCAATAGAATATTGAATTAAAGCCACGGCAAGAACAGTATACATGACAGCCATCATCAAAAAAGGTCCATTGATTCCAGAAAAGATGAGTCCGATGAACAAATGAC…	C	DEL	1168	19	1	1	1	1	1	1	1	1	1	1	1	1	1	1	1	1	1	1	1
II	5162697	AGTGTTCTCATTTTCTCATATTTATAAGCCATTCCAACTGCTACAAATCTTTCAATCGAAAAGCCAAAAGGAAGTAACATAGGTGTTGTCAAAAAGAATAATGACGTCAT	A	DEL	109	19	1	1	1	1	1	1	1	1	1	1	1	1	1	1	1	1	1	1	1
II	5346585	A	<INV>	INV	3962	19	1	1	1	1	1	1	1	1	1	1	1	1	1	1	1	1	1	1	1
II	5480363	CATACATCACACCGGTAAAAAATTAACCAACGGTAGAGTTTAGTCTATTGAGTTTCATGATGATCTTTCAATTGTTCGAAGTATACTACTTGTTTTTGTTATTGTAT	C	DEL	106	19	1	1	1	1	1	1	1	1	1	1	1	1	1	1	1	1	1	1	1
II	6059901	GATCTTAAATGAAAACGTTGGGAAATGAGATGACGCTGAATCAGTTGCATGTGCATTTC	G	DEL	58	19	1	1	1	1	1	1	1	1	1	1	1	1	1	1	1	1	1	1	1
II	6390478	TGCATAAGTCTTGATTGTGACACCACGATTTTGCTCGTAATGAGTAATTCGTCCTTCAGCTACAAGACCCACACCAAATTTACTCAAAAACATATCGGTTGGGACGCACATTTTTAATGTTTCCTTTCTTGGACGGCGGTCGATATCAAATCTGTCGAAATTGTTCGGCTCATCGATGTAATCTTGAAGTTGTTTCAATACAGTAACAATATTTCCAGCATATCCAATGACAAATAGTTGAGTTTCGTAAGTACCTGAAAGAATGAATTTGAAGTTAACTTGCTTCAGAAATATGCCAAAAGTTTACTCTACTTCGTCAGCTTTTTGCCAACGTTGAATATGTTCTAACTATAAGACCC	T	DEL	358	19	1	1	1	1	1	1	1	1	1	1	1	1	1	1	1	1	1	1	1
II	6400990	ATAAATTTAAACTTTAAAGTTAAAATTGGTTGAAAATGAATATTACTGACTTGCGAAACGACAGGAAC	A	DEL	67	19	1	1	1	1	1	1	1	1	1	1	1	1	1	1	1	1	1	1	1
II	6431861	G	GAAGCGTCTGCTAAGTTTTCCGACAACATGTGAGTGTGCCATGATGAGAATGGAAATAATAATTAATTTTACAGTGATCTGGA	INS	82	19	1	1	1	1	1	1	1	1	1	1	1	1	1	1	1	1	1	1	1
II	6438265	AAAAGGAGATTGTTTCAACTGTTGACAAAAATTTCGGAAAACAACTGGTTTTTTAGTTACCGACGAAAATCTGGAAAAAGGGTGTTTATTGAAACTTGGACTTGGCTTGTTTCAACTGACTGTAACTTAGCAGCGGGTGAAGATAGAAAAAAGTAGTAAACTGATAAAATGTAGCTCTTGATGTGCTCATTAATGTTGTAATTGATTACTTTTTTGTATCTTACACGTTGCGGAAGTTAGTGTCCTTCAACGTTTAAAAAGTCATTTTTGCAAGCATTTTTGGTCATTTTAATGAGTGTAGCACCACCAAAAAGCTATGCACGGGGCTTTAACTGCAGATTTTCATTCAACTAACTGCCTAATACATCAGGGCATATAAAGTTTTTCATTTCGCCGAAA…	A	DEL	1210	19	1	1	1	1	1	1	1	1	1	1	1	1	1	1	1	1	1	1	1
II	6578388	AAAATGAAACAATGGTTTCCCATCATGAATGAAGATGTCAGTGTTAATCGAATTTCTTCACTCGTACATTTTCCAGGAATTTCCATTTTAGCTGATATAGATCGAATACTAAAATTTTAAAAATTATAATATATAATTTGATATGTAAAAAGAAATATATGGAAACGAGAAAACTTTTGAAAATAAAGTAGAAGTTAATTTTAGCTTGACTTGTTCGGTAGGGAACAACGAGGGCAAGTGCGATAGGCGACCTCATCACGCCTCGAATGAATGGCTACT	A	DEL	278	19	1	1	1	1	1	1	1	1	1	1	1	1	1	1	1	1	1	1	1
II	7030802	AGTTCACAAAAAAGCTAAGCAATGCGTGTAAAACAATACTAAAAGTAAATTCGAAAAAGGATCAT	A	DEL	64	19	1	1	1	1	1	1	1	1	1	1	1	1	1	1	1	1	1	1	1
II	7036249	GGGAAACATGTCCACCATTTTGTAGAATTGCCGGTCGGCAATTGCCGCGCACC	G	DEL	52	19	1	1	1	1	1	1	1	1	1	1	1	1	1	1	1	1	1	1	1
II	7146673	GAAAAATCCTTAACTTCTTATTCTACTAATGTACCCAATTTAGTTTATTTTGTTTAAAAAGTTCAATTTTTCCTTTTGTTCGTCGAGTGGCTGAAAGTATCTGATAAGAGGATTTCAATAAGTTCGAAATCCAAATAAGATAAGACGAAGTTAGACAA	G	DEL	157	19	1	1	1	1	1	1	1	1	1	1	1	1	1	1	1	1	1	1	1
II	7288929	T	TTACAGGGTGAGTCAAAATTATGGTAAGTAGTTCCCGTGCTCCATACATTTTTCCAGAAACACAAACAACTTCTAACTATACACATTTTATTCACCGTAAAAAACACTATAGAAAAACATTTTAAAGTTCGAAAATATCTCCATTAGCAGCAACACAGGCCTCCAGACGCCTAGGGAACGAGTCGACTGTGGCGCGCAAGTAGTTGATATGCAGCTCGTCCCATGCCTTCTTCAGTGAATCTTTCAACGAATCGATATTCCTATGCGGTTTTGAACAAGCTTTTGCTTCGAGGACACTCCATACTGAGTAATCCATCGGATTGAGATCCGGGGATGACGGTGGCCATTGATTGAAAGCGATGAAGTCCGGGAAGTTGCTTTCACACCATGCATGAACGT…	INS	1283	19	1	1	1	1	1	1	1	1	1	1	1	1	1	1	1	1	1	1	1
II	7305372	C	CTAACTAGGGAATGACCAGAATAAATGGAGCGATATTCAAAAAAAAAATATTGTATCGGAAAGCTGACATTCTCTACTATAAGAATATGACTGAAATTTTTGCCCGTTCGGGCTGGAAATCTGAAATTTTTACGTCTGAAATTCTACACTGAAATCAGTGCATTTCCTATGGTTAACAGTGGATTTTTGTCTCTGGCGCCAACAGAAGTCTCACCACAATGGTGGAAGGGCGAAAACATCGGTTCGGTGGTCGAGTGGTGAACGCGTTCGCCTCTTGAGCAGAAGTTTGTGGGTTCGGTTCCCATACATGGTTTAACTGGCCTTTTTTATACAAAATTTTCAGAACGGGAAACAAGTATTTAGAACATTTTTTTGAGGGTTTTACATAATTTTTTTGCT…	INS	3534	19	1	1	1	1	1	1	1	1	1	1	1	1	1	1	1	1	1	1	1
II	7424941	ACCGTCTGGCTTTCACTATAATAACTCTTCAATGAATATGACAACATTTCATAGCT	A	DEL	55	19	1	1	1	1	1	1	1	1	1	1	1	1	1	1	1	1	1	1	1
II	7434954	G	GTATAGCGTATAGCGTATAGCGTATAGCGTATAGAGTATAGCGTATAGCGTATACGC	INS	56	19	1	1	1	1	1	1	1	1	1	1	1	1	1	1	1	1	1	1	1
II	7437185	GATGTTATGAGAGCTCTATCGAAAACTGATCAGAGAGCAATCGTACTGGTCAACTGATGAAGAAATTGGAGGCAAAAACATAGACGTCACACACCGTACTCCAGGGAGTTCCATCACGAGGCTTTATATCAAATAAAAATTGGAGTATGGGCTCAGCAATTTCACCAATTTAATAATTGTTAGATGAATTGAGTTGGAGTAATAGGCAAGAAGGTTCAACTTTACTGAAACATCTGATAAGTTTTTGAAAACATAGACCAATGTAACTGCCAAGTGGTACATTAAAATAAAACCACGTAGTGCCAAATTGTCCCATTACGGTTTGATTACGGAGCATATTGAGCATAGAAACACAATCAATTAATCGAACTCCTTGTCTATTGTCACTAACCGATATGC…	G	DEL	1878	19	1	1	1	1	1	1	1	1	1	1	1	1	1	1	1	1	1	1	1
II	7443235	T	TGTTCTGGACTCAATGCAGCACTCAAAGACGAGTTCCATCCCTTGCCGACAAGCGAAGACATTTTCAGTAGATTAAAGGGTACCGTGTACTCCCAAATCGATCTCAAAGATGCATACCTGCAAGTGGAGCTGGATGAGGAAGCACAGAAACTGGCCGTTATCAACACACACCGGGGCATCTTCAAATATCTCAGGATGACCTTCGGACTAAAGCCA	INS	215	19	1	1	1	1	1	1	1	1	1	1	1	1	1	1	1	1	1	1	1
II	7448702	TTTTCCGCCGAATTCGATTTAGATTTAGACGATTTAGACAAGTAGATTTTTTCCGCCGGTTCAATTTTTTTCGGCCAGTAGATTCTTTCCGCCGGTTCGATTTTTTCCACAAGTAGATTTTTTCCGCCGGTTCAATTTTTTTCGGCCAGTAGATTC	T	DEL	155	19	1	1	1	1	1	1	1	1	1	1	1	1	1	1	1	1	1	1	1
II	7686024	TTTCAGTGGCAAGATACTTAAAAAGCTGACTCTATTGAATTTCAAAAGTCCGGAGAATGTGAAAGACGTATGGCATCACAGATTGGTTCGAGGCGCCAAG	T	DEL	99	19	1	1	1	1	1	1	1	1	1	1	1	1	1	1	1	1	1	1	1
II	7952572	AATCTCAAAGCTAAGTACATCATACTGTCATCCATTTTTGTTTTTTTTTTGTTCTGTCTGAAAATTACAGACTTCAACTTACCATAGTTGCCAACCCAAAAAGTCTTATTGCAAAAAAATTAATTTTGAAAAAACATGTTTCAGCAC	A	DEL	146	19	1	1	1	1	1	1	1	1	1	1	1	1	1	1	1	1	1	1	1
II	8188214	ATTGTTTTTTCGTAGTTTTTTTATTCATAAAAAATATTTTTTAACGAACAACCATAAACACCCGATGAAAATTCCGCAGAAACTATCGTTTGAAATTACAGTACTCATTAAAGGTGCATATTGGGCGCGAAGCTCACAAAATTTCGCGTGTGTAATAAATAATAAATTATTTT	A	DEL	172	19	1	1	1	1	1	1	1	1	1	1	1	1	1	1	1	1	1	1	1
II	8697591	C	CTATCAGGTTGTCCCATAAGTTTTTGTACTTTTTTTCAAATATTTTTCCAAAACTTCTAGAAAGTTTTAAAATTTTTTCATCGTAGGTCGTGTCAAGGTCGGGTCGTCCCCTTTCAGAAAAGATTCATTTCATCCATTTCTACTTTGCCACGATGACAATCATCAAACTTGAACGTCGAGACGTTAGATTGCTTCTTCTTTATGAATTTCGTCTTGGTCATTCAGCAATGGAAGCGGAACGAAACATATGCGGTGCGATGGGTGAGGGAGCACTCTCTTATAATACAGCAAAGAGTTGGTTTCAAAAGTTCAAGAACGGCGACTTCAGTCTCGAAGAAATAGAACGTTCTGGGCGACCGGTAGAGTTAAATGAAGAAGACCTAGTGAAGCTGGTGGAGG…	INS	1244	19	1	1	1	1	1	1	1	1	1	1	1	1	1	1	1	1	1	1	1
II	8823518	GATTAAAAACCCTGGTTGATCAGTGGAGTTTCTCAGAAGAACGCATTGTCAAACATATGTTTTTAAAAAGTTACATATGTTTGGACTATATTTTCAATTTTTTACAAACATTTTCAGAATTTAGTAACTATAATTTGAAAACAAAACGGACAGCAGATGATAGAATTACATCCTAAAATTTTTTAGCAACTGTGGATGTTTGACAATATAAAGAATAACTTCCACTCATCGAAACCTTAAATCGTTGCAATCGTTTCTGGAACAAATAAAACTAGATATTCATTGACTCCAAACTCTTCCCTGTTCTATTGTGTTCAATGCCAACCATTTTTGTCTACTTGTTCTAATTTTCGTTTATGAGATATCCATATTAAACAAAAAGTGTCGAACAGAAATGTT…	G	DEL	677	19	1	1	1	1	1	1	1	1	1	1	1	1	1	1	1	1	1	1	1
II	9014732	TCAAAAGTAGTAATAAAAAATATTTCAATCGAAAATTTTTCATTGAAATACTATCCAAAGACAATC	T	DEL	65	19	1	1	1	1	1	1	1	1	1	1	1	1	1	1	1	1	1	1	1
II	9119354	TACCGCAAATCTATAAAGCTGCCTTTCTTGGCCCATAATTCAAGTAGAAGTATGGCAAATATTTCATTTAATGGAACTATAATTTATTTCAATTGAAAATTTAAAGAATTATTTCAGA	T	DEL	117	19	1	1	1	1	1	1	1	1	1	1	1	1	1	1	1	1	1	1	1
II	9164375	TACCCGGATTTTTTTAGAATACTCAAAACATTGAATTATTCAAATTTAAGTTTCACATGTGTTTATTTTAATACTATTTTCATTTTTAGGCATAAAATACAATAAAAATAGCCTAAAATGC	T	DEL	120	19	1	1	1	1	1	1	1	1	1	1	1	1	1	1	1	1	1	1	1
II	9412583	GTACTGGACCGAGACACCTGCAAATATAGACCCGAAGAATGTGTTACAGGAAATGTGGTAATTATAAATCGAAAGGAGCTCAAAGCTCGAACATTACGAGTTTATATTAAAGGATATCAAAAAACTTCGTGGAAAGAGATTCAGCAAAAGCCAAGCTTGTAAGTTGATCGTCAA	G	DEL	173	19	1	1	1	1	1	1	1	1	1	1	1	1	1	1	1	1	1	1	1
II	9527080	GTCTTAATCAGAAAATATTGCATTCCGTCTATCTTCTGGTTATTATTCTTACATTTATCACAACATTCTTCGCTGTTAAAATTATTTTTACTCGATCATTTTTTGAAATATCCACCAAAATCCTTCTTGTCCAAAATTTATTCTACACCAATTTATATCAATTTTTCTACGGAATTGAAGCAGTCCGAATGTTATACAAAAGCTTTTAAATGATTAATGATCCCTGCAATTTTATGGAATCTGAGATTGAATGTGCATTTTATTATAAAATAATTTTAATGGGTTCAAGTGGAATAGTTTATGGGCAAACCGGCTTACTCATTGAAAGACTATGCGCTACATTCTCGAAAAATTATAAAACAAAACAAAATGCAATTAAATGTTCTGTTATTTCTGTAT…	G	DEL	6987	19	1	1	1	1	1	1	1	1	1	1	1	1	1	1	1	1	1	1	1
II	9777352	TTAATATACTAGATATTTAATGGGGTTATTTAGTAATGTCGCGAAATGTCGCAAAACTTTTCGAAATACATTTCGCGACATTTCGCGAC	T	DEL	88	19	1	1	1	1	1	1	1	1	1	1	1	1	1	1	1	1	1	1	1
II	10034226	ATGTATCATCACAACGACTATCAAAACCTGCGAGGAGTGATTCAAAAGACCATTCAACTATCAAAATCATTGATCCTAGACTTGAAGAGACGATCCGGAAATCGAACAACCGCTGTGCCATTATACAAAAACCCCGATTTCTGTACTTCAGTGTTTTTGAATTATACCGGTTTCAGTGCTTTTAATGAGAAACTTTTCCCTTTTATGGAAATTCCGAAATGCTATCACTGATCTCTTTGTTTACCTCTG	A	DEL	248	19	1	1	1	1	1	1	1	1	1	1	1	1	1	1	1	1	1	1	1
II	10409502	ATAGGGAGTGCAATATTAATTTTCCGAACATTTTTCTGACTTTGAGCTTACTATTTTTTCTGAAAAAACTAGTTTCTTACGTAAAAATTCAGAAAATTTGATTGTAATTGCAACAAAAAGGTACAATAACTTCAATTTCATAGAAATTTTACCAATAATTGTTGCAAAATAGGCGAAAAATGTTGTTAAAATCTCAAAATTAGTGAGGTGGGTTTGTACCAAAAAAAAGTAGACGCAAAACTAT	A	DEL	243	19	1	1	1	1	1	1	1	1	1	1	1	1	1	1	1	1	1	1	1
II	10896097	A	ATACAGTGCGCCCAACTTCTATAGCGCCCCCCTATTTTTTCTCATTTCACCACCTTCTGACATTTTTTACAAAAAACTGCTAATGCCATTCGATTCCAAATGTCGAAAAACCCCCTGTCCATAATTTTCATCAAAAAATTCAATAGACTGAAGAGACTAGGTCAAAAAGTCTCTAAAACGACCGCCCAACTTCTATAGCGCCCCCTCGAATTTTTTATTTTTTCTAATAAAATCCCCTTTTTTTGGCTTTTTCTCAGAACAACTTATTCATGACTTAAGTTCAAACTGATCCAGACATCTTGCAAATCAACTTTCAAAAGAAATTTATCCGTGGAAATTCGTAGGATCTCTAAAATTGTCCTGAAACGCCTAATTTTATGTTAGAGGGCGCTGCGCGGC…	INS	2168	19	1	1	1	1	1	1	1	1	1	1	1	1	1	1	1	1	1	1	1
II	11306875	TTCAACTTCCAAAATTATGATCATTTTTTGACTGTAAATAACAATATTTGAAAAATTTGTTGAAAAGTTTTGCTAAATTATTTTGGGCATCTTA	T	DEL	93	19	1	1	1	1	1	1	1	1	1	1	1	1	1	1	1	1	1	1	1
II	11326543	TTTTTGTTGGAAAATTGAAAAAAAAAATCTGAGAAACCGGATGAAAAATAGCACATCCCGAAAAAATTTTTCATCAATCAAACTTTTTTACATTCCTA	T	DEL	97	19	1	1	1	1	1	1	1	1	1	1	1	1	1	1	1	1	1	1	1
II	11423583	G	GAAAAAATAGATTGGCATACGAAAAAATAGGTTGGCATACGAAAAAATAGATTGGCATACGAAAAAATAGATTGGCATACGAAAAAATAGATTGGCATACGAAAAAATAGATTGGCATACGAAAAAATAAGTTGACATACAAAAAAATAGATTGGCATACGAAAAAATAGATTGGCATACGAAAAAATAGATTGGCATACGAAAAAATAGATTGGCATACGAAAAAATAGATTGGCATACGAAAAAATAAGTTGACATACAAAAAAATAGATTGGCATACGAAAAAATAGATTGGCATACGAAAAAATAGATTGGCATACC	INS	320	19	1	1	1	1	1	1	1	1	1	1	1	1	1	1	1	1	1	1	1
II	11480328	ATCACAAATTAATTATGTTCACAAATTAATTAATTAATTAATTATAAGAGCTCAACATGGATGGAGAGCTGAAGCTCGTCAAACAATGGATCAATTGCTCCTGAATATCTTTTGACGGAGTATAGTGCCAAATTGCCTCGGGAGTCAAGACTGAAGAAAAAGGTAGATTACCTGAAGATCTTTCAACACATCATTGATTGTTTATCTAGATTTTCTACGTCACTCGTCACAATGAAATGGTCGGAAATGTGCTAATTCATTTGGACTTCGTAACCCAGGAAATGCTCCGGTTCCTGTATATACTCTCCACGGAAATAATCGTCTGCGAAGCGCTGTTACAGATGAGCAGTGTGGAGTTGACAGGTTTGTAATTATATATTCGAGAACCTTCTCTCTAAT…	A	DEL	1702	19	1	1	1	1	1	1	1	1	1	1	1	1	1	1	1	1	1	1	1
II	11806356	G	GGACCAAGGGTGTCAATTCCCGTTTCCCGTTTTTCCCGTTGTCCCGTTTTTGGGGTGTTTTCACGGGAACGGGAATTCCCGTTTTCCCGTTTTTAAAATTTTCACGGGAACGGGAATTCCCGTTTTCCCGTTTTTAAAATTTTCACGGGAACGGGAATTCCCGTTTTCCCGTTTTTAAAATTTTCACGGGAACGGGAATTCCCGTTTTCCCGTTTTTAAAATTTTCACGGGAACGGGAATTCCCGTTTTCCCGTTTTTAAAATTTTCACGGGAACGGGAATTCCCGTTTTCCCGTTTTTAAAATTTTCACGGGAACGGGAATTTCCGCTGTCCCGTTTTTTTTATTTTCACGGGAACGGGACAATTTTCCTCATGATTTTGTTTCAAATTTTAAAGTTC…	INS	720	19	1	1	1	1	1	1	1	1	1	1	1	1	1	1	1	1	1	1	1
II	11830038	T	TACCAAGTATTAGGCAAATACTGAAATACTACCTTGTGTTAATACTACTTTTGCTTGAATACTACTATTGCTAGAATACTACCTTTGCTAGAATACTACCAAATTGCTAGAATACTACTATTGCTAGAATACTGCCATTGCTAAAATACTACTTTTGTTGCTTAAATACTACCTTTTCAGAAAATTTTATAATTTTATTCATTTTTTCATTGGAATTCTTATTAAGTACTATTTCTGGTCAGATATTTTGAATAAGAAATAATTCACACAGCATTTTGTATTGTGTTAAGCACTAAAAGTGGCTTGAACGGTTTTATTTTGGGATCCAATAGGAGAGTATTAATTTGTAGTGAAATAGGTTTAAATTAAGCTGTGGACCGTTCTCACAAAAATACTCCG…	INS	2542	19	1	1	1	1	1	1	1	1	1	1	1	1	1	1	1	1	1	1	1
III	13235258	GCGGGTGGTAGGCGAGATGTGAGAGGTGTGAATGTTCTCTCATCATTCGCTGCTAAACCGGAGTTCACTAGTTGTTCGACAAGAATGGAATGTTTTGCGATCGCCCTTCGCATTTCTCGCACGT	G	DEL	123	19	1	1	1	1	1	1	1	1	1	1	1	1	1	1	1	1	1	1	1
III	13237776	TTTAAATGTTGATTAATTAGTGGATTTGTGAGTAGTAGTGGAAGCTATGCGCATAAATTTCAAAGAGTCAAAACCTTTTCTTTGGAGTTACCGCTGAAAAAGTATTTGTTCTAGAATTTGTTACGCTAACTAGTAC	T	DEL	135	19	1	1	1	1	1	1	1	1	1	1	1	1	1	1	1	1	1	1	1
III	13247571	TCAAGCGTTAGTTAGGCCACCAATTTAGAAACAACTATGCCACAAATTTCCGAAAAAGTTAGGTCATGCGTTTTTAGAAAGTTAGGCCGCTAATTTATTAAAGAATTAGGTCACCACTTTCTGCAAAATTAAAC	T	DEL	133	19	1	1	1	1	1	1	1	1	1	1	1	1	1	1	1	1	1	1	1
III	13268107	ATTTCAGGCCAATTCCGGTCATTTTTGGACATTTCAGGCGAATTTTGGCCATTTTTGGATATTTCAGGGAAATTTCTGTCAT	A	DEL	81	19	1	1	1	1	1	1	1	1	1	1	1	1	1	1	1	1	1	1	1
III	13271560	GAAAAAAAAAATTAACTTGAAAAATTTCCGGCAAATCGGCAATCGGGCGTTTCCGACGAAAATCGGCAAACCGGCAAATTGTGGTTTTGCGCATTTCTTTCGATTTTTTCCGGAAAATTGGCATATCGGCAAATTGCCGGAATTA	G	DEL	144	19	1	1	1	1	1	1	1	1	1	1	1	1	1	1	1	1	1	1	1
III	13362088	ATCATAGATCATATGAGGTGAGATACCACTTGAAACCGTCAAATATTGTTTTTAGATAAG	A	DEL	59	19	1	1	1	1	1	1	1	1	1	1	1	1	1	1	1	1	1	1	1
III	13371798	TCTTCAGAATTTTTTCAATTTTTTTTGCTGAAAGATCGAAGTATTAAAAAAATTTAAAA	T	DEL	58	19	1	1	1	1	1	1	1	1	1	1	1	1	1	1	1	1	1	1	1
III	13417502	TTCAACCAGGTCCTTCGCAACAAGAAAAAATCTCAAAGCGGCAATCAAGCAATACTCAGA	T	DEL	59	19	1	1	1	1	1	1	1	1	1	1	1	1	1	1	1	1	1	1	1
III	13421700	TTTTGCCTAATGCTTGTGTATTGAATAGAAGATGAAAGAAACATGATATGTTTTGGCAAATTCGGCAAGTCCATATTTTTGAAATTTATCGAGCTCGGCAAACGGAAAATTCGGCGAATTGGTCGCCCGCCCCTGGTGCCTACCTCACTTGTCGGCAAGGCGACTTATGCCTACTAGAAGAAAATAGCATGCCTAAAAGGCACGTAGGTAGGCATTTTTATGCCGGCGTAGATGAAGAAAAATTGAAACAAACTTTATTTCTAATCTAGATTTTTTATAACAAAATTTAAAATTCCAAC	T	DEL	298	19	1	1	1	1	1	1	1	1	1	1	1	1	1	1	1	1	1	1	1
III	13445727	TTATTTTTAGAGAACATTTTTATGTTTCCTTATGTTATTTTCCCATTAATATACACGAAATTAAATAAAAAAGCGAA	T	DEL	76	19	1	1	1	1	1	1	1	1	1	1	1	1	1	1	1	1	1	1	1
III	13533444	CGGATATAATAGTTTTAAAAACATTTTAGGCCGCCGGGAGGGTTTCACTGAAGAATACAGGCACATTCTAAGACTACAAAATCAAATAAGCTACATTCCCATTATAAGATCAATTAGGACAAGTTAGCTATGGATAAGAATAGTTGCACAACATTCCAGAATAGAATACTTTCGTGTTATCATGAAGAGTTATCAATTTGAGTTACCAAATTCAAGATGGAACAGATTTCATATATAGCTTTGAACCGAGGGCGCCTCTCACCTGTTTGGTGAAGTGGTAAAGCGCGGGCTCTTCAGTAGAAAGAATCCTGGTTCGAATCCGGATCCATTCAGAATTTTTTTTGAACTTCTTCAAATGATCTGATATAA	C	DEL	368	19	1	1	1	1	1	1	1	1	1	1	1	1	1	1	1	1	1	1	1
III	13638893	TGGGGAGAGAAAAATTGAGAAGAGAAAATAAATATTAAATGGGTGAGTAGGTGAAATACGACTAGTTTCGGCAC	T	DEL	73	19	1	1	1	1	1	1	1	1	1	1	1	1	1	1	1	1	1	1	1
III	13641076	CTCCTTTAAGTCATTACGGTAGTTTTGATACCAAATATAGACGTAGAGGCTCAATTTTCAAGTTTTCAGTACTATTCTACATAAAAAAATTTAAAATATACATTTAAAAAAGCATGATTAAGTGGGGATTAATAATTTTTTA	C	DEL	141	19	1	1	1	1	1	1	1	1	1	1	1	1	1	1	1	1	1	1	1
IV	15689620	T	TTATCAGGTTGTCCCATAAGTTTTTGTACTATTTTTTTTTTGAAAAAAATTTATTTCTCTCAAGCGACAAGTAGTACTATTCACACAAGTATTCACCATTAGTGTCCACCACTTGTTGCCATTTACTAGGTAACATCATGATGCCACGGGAGAAGAAATCCGGCGAACGCGATGAGAAGAAAGTGGAGAGTTCAGTTTTGAGATGCTCTTCGTCGTCGAATTGCTTGTCGCGCATGTAGTCACTGAGAGACAAGAACAAATGGTAGTCGGTTGGTGCAAGATCTGGAGAATATGGTGGATGCGGTAAAACAGTCCAACCAAGATCTTGCAGCTTTTGGAAAGTCTTCTTGGCGACATGAGGCCTAGCATTATCGTGAAGAAAATATAGTTTTTCATATT…	INS	1244	19	1	1	1	1	1	1	1	1	1	1	1	1	1	1	1	1	1	1	1
