## Supplementary Table 2 for "The *Caenorhabditis elegans* pangenome elucidates hyper-divergent region gene content to reveal extensive gene copy-number variation and a novel anthelmintic resistance locus"

Strain	SV type	Total length	Sampling location
AB1	INS	4379319	Oceania
AB1	DEL	976533	Oceania
AB1	INV	339807	Oceania
CB4852	INS	3717928	unknown
CB4852	DEL	842293	unknown
CB4852	INV	307096	unknown
CB4856	DEL	2246508	Oahu
CB4856	INS	5174017	Oahu
CB4856	INV	480054	Oahu
CGC1	INS	4019027	Europe
CGC1	DEL	165502	Europe
CGC1	INV	360388	Europe
CX11254	DEL	1319552	North America
CX11254	INS	5202088	North America
CX11254	INV	331375	North America
CX11264	DEL	1579520	North America
CX11264	INS	5702079	North America
CX11264	INV	352588	North America
CX11314	DEL	1450874	North America
CX11314	INS	3909509	North America
CX11314	INV	352062	North America
DL238	INS	5733979	Big Island
DL238	DEL	2250587	Big Island
DL238	INV	512031	Big Island
ECA1185	INS	5669629	Big Island
ECA1185	DEL	3140438	Big Island
ECA1185	INV	635619	Big Island
ECA1186	DEL	2194454	Big Island
ECA1186	INS	6138775	Big Island
ECA1186	INV	380694	Big Island
ECA1187	DEL	3082737	Big Island
ECA1187	INS	5293359	Big Island
ECA1187	INV	655058	Big Island
ECA1195	INS	5633483	Big Island
ECA1195	DEL	3030611	Big Island
ECA1195	INV	645637	Big Island
ECA1202	DEL	2776985	Big Island
ECA1202	INS	5525586	Big Island
ECA1202	INV	626787	Big Island
ECA1208	DEL	2895660	Big Island
ECA1208	INS	5951750	Big Island
ECA1208	INV	873909	Big Island
ECA1228	DEL	2991681	Big Island
ECA1228	INS	6971143	Big Island
ECA1228	INV	665211	Big Island
ECA1237	DEL	3035045	Big Island
ECA1237	INS	5330137	Big Island
ECA1237	INV	761214	Big Island
ECA1243	INS	5693026	Big Island
ECA1243	DEL	2249597	Big Island
ECA1243	INV	313657	Big Island
ECA1255	DEL	2020343	Big Island
ECA1255	INS	5178005	Big Island
ECA1255	INV	539748	Big Island
ECA1260	DEL	2125604	Big Island
ECA1260	INS	6966935	Big Island
ECA1260	INV	392462	Big Island
ECA1286	DEL	2997962	Big Island
ECA1286	INS	6649102	Big Island
ECA1286	INV	546363	Big Island
ECA1287	DEL	2750702	Big Island
ECA1287	INS	8004073	Big Island
ECA1287	INV	661496	Big Island
ECA1409	DEL	2869188	Kauai
ECA1409	INS	6290704	Kauai
ECA1409	INV	633763	Kauai
ECA1413	DEL	1880590	Kauai
ECA1413	INS	5231532	Kauai
ECA1413	INV	1100687	Kauai
ECA1493	DEL	3577590	Oahu
ECA1493	INS	7877969	Oahu
ECA1493	INV	517069	Oahu
ECA1693	INS	6505484	Maui
ECA1693	DEL	2581154	Maui
ECA1693	INV	843347	Maui
ECA1725	DEL	3091183	Kauai
ECA1725	INS	6611271	Kauai
ECA1725	INV	709494	Kauai
ECA1751	DEL	2685868	Kauai
ECA1751	INS	6357539	Kauai
ECA1751	INV	622664	Kauai
ECA1757	DEL	2167712	Maui
ECA1757	INS	5334203	Maui
ECA1757	INV	463746	Maui
ECA1761	DEL	3020281	Kauai
ECA1761	INS	5756989	Kauai
ECA1761	INV	925401	Kauai
ECA1769	DEL	2939232	Kauai
ECA1769	INS	5578954	Kauai
ECA1769	INV	899085	Kauai
ECA1825	DEL	2780245	Kauai
ECA1825	INS	6828171	Kauai
ECA1825	INV	632283	Kauai
ECA1843	INS	6720276	Maui
ECA1843	DEL	3090606	Maui
ECA1843	INV	678246	Maui
ECA1851	DEL	3284338	Kauai
ECA1851	INS	7109423	Kauai
ECA1851	INV	1049103	Kauai
ECA1889	DEL	2033889	Maui
ECA1889	INS	5613102	Maui
ECA1889	INV	501207	Maui
ECA191	DEL	2975342	Big Island
ECA191	INS	5929562	Big Island
ECA191	INV	426339	Big Island
ECA1943	DEL	2205583	Big Island
ECA1943	INS	5467491	Big Island
ECA1943	INV	324333	Big Island
ECA1997	DEL	2952480	Big Island
ECA1997	INS	7166339	Big Island
ECA1997	INV	662688	Big Island
ECA2081	DEL	2864669	Big Island
ECA2081	INS	7102923	Big Island
ECA2081	INV	561853	Big Island
ECA2109	DEL	3314678	Kauai
ECA2109	INS	7947480	Kauai
ECA2109	INV	961890	Kauai
ECA2111	INS	5994789	Kauai
ECA2111	DEL	1906136	Kauai
ECA2111	INV	637132	Kauai
ECA2151	DEL	2878947	Kauai
ECA2151	INS	6445928	Kauai
ECA2151	INV	674132	Kauai
ECA2187	DEL	3271029	Kauai
ECA2187	INS	7406334	Kauai
ECA2187	INV	821931	Kauai
ECA2199	DEL	3387497	Kauai
ECA2199	INS	8479864	Kauai
ECA2199	INV	705765	Kauai
ECA2281	DEL	3308974	Kauai
ECA2281	INS	7214923	Kauai
ECA2281	INV	701780	Kauai
ECA2336	DEL	3157972	Kauai
ECA2336	INS	7559068	Kauai
ECA2336	INV	738218	Kauai
ECA2367	INS	8628062	Maui
ECA2367	DEL	3032945	Maui
ECA2367	INV	572631	Maui
ECA2377	DEL	2176139	Big Island
ECA2377	INS	6637806	Big Island
ECA2377	INV	494281	Big Island
ECA2417	DEL	2819481	Big Island
ECA2417	INS	7015176	Big Island
ECA2417	INV	869759	Big Island
ECA2452	DEL	2165706	Big Island
ECA2452	INS	6998615	Big Island
ECA2452	INV	686571	Big Island
ECA2473	DEL	2948026	Big Island
ECA2473	INS	6887766	Big Island
ECA2473	INV	523291	Big Island
ECA248	DEL	1389319	North America
ECA248	INS	4452557	North America
ECA248	INV	361798	North America
ECA250	DEL	1232250	North America
ECA250	INS	4320344	North America
ECA250	INV	413802	North America
ECA251	INS	4479902	North America
ECA251	DEL	1242397	North America
ECA251	INV	390753	North America
ECA2529	INS	4950034	North America
ECA2529	DEL	1400998	North America
ECA2529	INV	688595	North America
ECA2555	DEL	1392678	Oceania
ECA2555	INS	5101364	Oceania
ECA2555	INV	456376	Oceania
ECA2561	DEL	1988308	Oceania
ECA2561	INS	5368080	Oceania
ECA2561	INV	449233	Oceania
ECA2565	DEL	638489	Oceania
ECA2565	INS	4295111	Oceania
ECA2565	INV	381628	Oceania
ECA2581	DEL	2391997	Oceania
ECA2581	INS	6185758	Oceania
ECA2581	INV	363779	Oceania
ECA259	DEL	1540519	unknown
ECA259	INS	3901676	unknown
ECA259	INV	444124	unknown
ECA2607	INS	4491477	Oceania
ECA2607	DEL	894309	Oceania
ECA2607	INV	313714	Oceania
ECA2676	DEL	1611135	Oceania
ECA2676	INS	4564265	Oceania
ECA2676	INV	401970	Oceania
ECA2948	DEL	2978118	Kauai
ECA2948	INS	6236107	Kauai
ECA2948	INV	643266	Kauai
ECA2952	DEL	3333689	Kauai
ECA2952	INS	7784831	Kauai
ECA2952	INV	995194	Kauai
ECA2968	DEL	2002729	Kauai
ECA2968	INS	5575272	Kauai
ECA2968	INV	991067	Kauai
ECA3005	DEL	3109669	Kauai
ECA3005	INS	7172338	Kauai
ECA3005	INV	983921	Kauai
ECA3012	DEL	3037452	Big Island
ECA3012	INS	6547435	Big Island
ECA3012	INV	787653	Big Island
ECA3025	INS	6988651	Big Island
ECA3025	DEL	2733956	Big Island
ECA3025	INV	647457	Big Island
ECA3035	DEL	2076416	Big Island
ECA3035	INS	6024332	Big Island
ECA3035	INV	642513	Big Island
ECA3088	DEL	3581682	Oahu
ECA3088	INS	8237546	Oahu
ECA3088	INV	709348	Oahu
ECA347	INS	6746854	Big Island
ECA347	DEL	2907026	Big Island
ECA347	INV	694631	Big Island
ECA369	DEL	2526359	Molokai
ECA369	INS	5410669	Molokai
ECA369	INV	462754	Molokai
ECA36	DEL	3152471	Oceania
ECA36	INS	6658866	Oceania
ECA36	INV	572045	Oceania
ECA594	INS	5239769	North America
ECA594	DEL	1913812	North America
ECA594	INV	442707	North America
ECA701	DEL	3020478	Kauai
ECA701	INS	5944818	Kauai
ECA701	INV	722308	Kauai
ECA703	INS	5942632	Big Island
ECA703	DEL	2335567	Big Island
ECA703	INV	626216	Big Island
ECA706	INS	6108059	Big Island
ECA706	DEL	2292469	Big Island
ECA706	INV	439656	Big Island
ECA722	DEL	3101315	Big Island
ECA722	INS	6563777	Big Island
ECA722	INV	735915	Big Island
ECA723	DEL	3028602	Big Island
ECA723	INS	6396112	Big Island
ECA723	INV	751812	Big Island
ECA730	DEL	2806778	Big Island
ECA730	INS	6888684	Big Island
ECA730	INV	752022	Big Island
ECA738	INS	3536919	Molokai
ECA738	DEL	1939692	Molokai
ECA738	INV	674758	Molokai
ECA741	DEL	3068803	Maui
ECA741	INS	6367634	Maui
ECA741	INV	666511	Maui
ECA742	DEL	3145577	Maui
ECA742	INS	7267415	Maui
ECA742	INV	751446	Maui
ECA768	INS	5955590	Big Island
ECA768	DEL	2171277	Big Island
ECA768	INV	518100	Big Island
ECA923	DEL	1723028	Oahu
ECA923	INS	4580689	Oahu
ECA923	INV	441397	Oahu
ED3017	INS	3992137	Europe
ED3017	DEL	1186045	Europe
ED3017	INV	372383	Europe
ED3049	DEL	1444561	Africa
ED3049	INS	4959048	Africa
ED3049	INV	349611	Africa
ED3073	INS	3187229	Africa
ED3073	DEL	1277691	Africa
ED3073	INV	382470	Africa
EG4725	INS	4856805	Europe
EG4725	DEL	1817576	Europe
EG4725	INV	400253	Europe
JT11398	DEL	1014481	North America
JT11398	INS	3034895	North America
JT11398	INV	394419	North America
JU1400	DEL	1545216	Europe
JU1400	INS	4555271	Europe
JU1400	INV	431149	Europe
JU1409	DEL	1191793	Europe
JU1409	INS	3636311	Europe
JU1409	INV	471294	Europe
JU1581	DEL	1410718	Europe
JU1581	INS	3020557	Europe
JU1581	INV	329242	Europe
JU2001	DEL	1756039	Indian Ocean
JU2001	INS	4741719	Indian Ocean
JU2001	INV	304390	Indian Ocean
JU2526	INS	4875131	Europe
JU2526	DEL	2298522	Europe
JU2526	INV	392264	Europe
JU258	INS	2973925	Atlantic
JU258	DEL	1877025	Atlantic
JU258	INV	289193	Atlantic
JU2600	INS	4456893	Europe
JU2600	DEL	1378875	Europe
JU2600	INV	353202	Europe
JU2829	DEL	1448941	Europe
JU2829	INS	4765274	Europe
JU2829	INV	571522	Europe
JU2841	DEL	1345594	Oceania
JU2841	INS	4298552	Oceania
JU2841	INV	400563	Oceania
JU310	DEL	1178677	Europe
JU310	INS	3709463	Europe
JU310	INV	400525	Europe
JU311	DEL	1003627	Europe
JU311	INS	4621956	Europe
JU311	INV	338299	Europe
JU3128	INS	4239312	Europe
JU3128	DEL	1129678	Europe
JU3128	INV	430349	Europe
JU3166	DEL	1870269	Africa
JU3166	INS	4664056	Africa
JU3166	INV	447112	Africa
JU3226	DEL	3077071	Oceania
JU3226	INS	6418484	Oceania
JU3226	INV	1172181	Oceania
JU3282	INS	4738540	Europe
JU3282	DEL	1130778	Europe
JU3282	INV	354955	Europe
JU346	DEL	1938417	Europe
JU346	INS	4918387	Europe
JU346	INV	490541	Europe
JU394	INS	4021953	Europe
JU394	DEL	752077	Europe
JU394	INV	392910	Europe
JU440	INS	3734117	Europe
JU440	DEL	898815	Europe
JU440	INV	354430	Europe
JU775	DEL	1885787	Europe
JU775	INS	4639758	Europe
JU775	INV	420348	Europe
JU782	DEL	1952889	Europe
JU782	INS	5333066	Europe
JU782	INV	475000	Europe
LKC34	DEL	1350415	Indian Ocean
LKC34	INS	3801578	Indian Ocean
LKC34	INV	445525	Indian Ocean
MY10	DEL	1666420	Europe
MY10	INS	4192993	Europe
MY10	INV	375248	Europe
MY16	DEL	1558260	Europe
MY16	INS	4052913	Europe
MY16	INV	469482	Europe
MY1	DEL	1467623	Europe
MY1	INS	4258380	Europe
MY1	INV	341118	Europe
MY2147	INS	2323981	Europe
MY2147	DEL	1203287	Europe
MY2147	INV	391705	Europe
MY2212	DEL	1274711	Europe
MY2212	INS	4958201	Europe
MY2212	INV	352108	Europe
MY23	DEL	2031764	Europe
MY23	INS	4232678	Europe
MY23	INV	401805	Europe
MY2693	DEL	1107408	Europe
MY2693	INS	3087980	Europe
MY2693	INV	327301	Europe
NIC1119	DEL	1492787	South America
NIC1119	INS	4335239	South America
NIC1119	INV	404251	South America
NIC1775	DEL	1122410	Europe
NIC1775	INS	4045419	Europe
NIC1775	INV	450600	Europe
NIC1790	DEL	2087764	Atlantic
NIC1790	INS	5175222	Atlantic
NIC1790	INV	367717	Atlantic
NIC1792	DEL	1832666	Atlantic
NIC1792	INS	5135896	Atlantic
NIC1792	INV	442187	Atlantic
NIC1810	DEL	1895333	Atlantic
NIC1810	INS	4372083	Atlantic
NIC1810	INV	373097	Atlantic
NIC195	DEL	1895201	Atlantic
NIC195	INS	5205846	Atlantic
NIC195	INV	411630	Atlantic
NIC199	DEL	2095640	Atlantic
NIC199	INS	5085996	Atlantic
NIC199	INV	445543	Atlantic
NIC1	INS	3737085	Europe
NIC1	DEL	1067917	Europe
NIC1	INV	390692	Europe
NIC259	INS	4663678	Europe
NIC259	DEL	1363589	Europe
NIC259	INV	389710	Europe
NIC2	INS	2463587	Europe
NIC2	DEL	484527	Europe
NIC2	INV	355541	Europe
NIC526	INS	3895185	Europe
NIC526	DEL	1289155	Europe
NIC526	INV	484769	Europe
PX179	INS	3697641	North America
PX179	DEL	757099	North America
PX179	INV	381371	North America
QG4018	DEL	1106873	Oceania
QG4018	INS	3839904	Oceania
QG4018	INV	399360	Oceania
QG4021	DEL	1358884	Oceania
QG4021	INS	3059667	Oceania
QG4021	INV	642325	Oceania
QX1791	INS	4574658	Maui
QX1791	DEL	2173777	Maui
QX1791	INV	283947	Maui
QX1794	DEL	2079427	Maui
QX1794	INS	3326913	Maui
QX1794	INV	579441	Maui
RC301	DEL	1024096	Europe
RC301	INS	4401627	Europe
RC301	INV	340918	Europe
TWN2530	DEL	1348832	Asia
TWN2530	INS	4713983	Asia
TWN2530	INV	397402	Asia
WN2001	DEL	1612486	Europe
WN2001	INS	4032422	Europe
WN2001	INV	379227	Europe
WN2082	DEL	1070786	Europe
WN2082	INS	4583953	Europe
WN2082	INV	354864	Europe
WN2117	INS	4265364	Europe
WN2117	DEL	1300667	Europe
WN2117	INV	364153	Europe
XZ1513	DEL	2044552	Kauai
XZ1513	INS	5104280	Kauai
XZ1513	INV	481179	Kauai
XZ1515	DEL	1993140	Kauai
XZ1515	INS	5844535	Kauai
XZ1515	INV	945591	Kauai
XZ1516	DEL	3368345	Kauai
XZ1516	INS	5856076	Kauai
XZ1516	INV	797876	Kauai
